# BET Bromodomain Proteins Regulate Transcriptional Reprogramming in Genetic Dilated Cardiomyopathy

**DOI:** 10.1101/2020.02.09.940882

**Authors:** Andrew Antolic, Hiroko Wakimoto, Zhe Jiao, Joshua M. Gorham, Steven R. DePalma, David A. Conner, Da Young Lee, Jun Qi, Jonathan G. Seidman, James E. Bradner, Jonathan D. Brown, Saptarsi M. Haldar, Christine E. Seidman, Michael A. Burke

**Affiliations:** Emory University School of Medicine; Harvard Medical School; Dana Farber Cancer Institute; Brigham and Women’s Hospital; Vanderbilt School of Medicine; Gladstone Institute of Cardiovascular Disease; Department of Medicine, Cardiology Division, UCSF School of Medicine; Amgen Research; Howard Hughes Medical Institute

## Abstract

The bromodomain and extraterminal (BET) family of epigenetic reader proteins are key regulators of pathologic gene expression in the heart. Using mice carrying a human mutation in phospholamban (PLN^R9C^) that develop progressive dilated cardiomyopathy (DCM), we previously identified the activation of inflammatory gene networks as a key early driver of DCM. We reasoned that BETs control this inflammatory process, representing a key node in the progression of genetic DCM. Using a chemical genetic strategy, PLN^R9C^ or age-matched wild type mice were treated longitudinally with the BET inhibitor JQ1 or vehicle. JQ1 abrogated DCM, reduced cardiac fibrosis, and prolonged survival in PLN^R9C^ mice by inhibiting inflammatory gene network expression at all disease stages. Cardiac fibroblast proliferation was also substantially reduced by JQ1. Interestingly, JQ1 had profound effects on pathologic gene network expression in cardiac fibroblasts, while having little effect on transcription in cardiomyocytes. Using co-immunoprecipitation, we identified BRD4 as a direct and essential regulator of NFκB-mediated inflammatory gene transcription in cardiac fibroblasts. In this this model of chronic, heritable DCM, BETs activate inflammatory gene networks in cardiac fibroblasts via an NFκB-dependent mechanism, marking them as critical effectors of pathologic gene expression.
