## Supplementary Table 3 for "BET Bromodomain Proteins Regulate Transcriptional Reprogramming in Genetic Dilated Cardiomyopathy"

### Sheet: PreDCM WT-JQ1 vs. WT-vehic
GROWTH FACTORS AND CYTOKINES
Upstream Regulator	Molecule Type	Predicted Activation State	Activation z-score	P-value	Target molecules in dataset
BMP2	growth factor	Activated	2.211	0.0019	ADAMTS7,CCND1,CSF1,F3,FGFR1,FZD1,JUN,JUNB,KLF4,SMAD7,TNNT1,TOB1,ZBTB16
IL15	cytokine	Inhibited	-2.107	0.000339	ARHGDIB,BCL2L11,BTG1,CCND1,CD38,CD74,CISH,CSF1,ELK3,FLT3LG,JUN,JUNB,KLF2,MAPK3,MICB,NOS2,PCNA,PDCD4,PPARGC1B,SIRT1,SMAD7,SRSF7
TRANSCRIPTION FACTORS AND REGULATORS
Upstream Regulator	Molecule Type	Predicted Activation State	Activation z-score	P-value	Target molecules in dataset
CREB1	transcription regulator	Activated	2.808	0.00013	ATF1,ATF3,BRD9,CCND1,CPEB1,DUSP1,GADD45A,HLA-DQB1,HLA-G,IER2,JUN,JUNB,KCNIP2,KLF7,MIDN,MKNK2,NOS2,NRP1,PCNA,PEG10,PER2,PGM2L1,PNMT,POLR2A,SEMA4A,SERTAD1,SYNJ2,TGFBR1,TIPARP,WDR90
SMAD3	transcription regulator	Activated	2.328	0.00239	ADORA1,ASPN,BCL2L11,CCND1,JUN,JUNB,JUND,MXD1,NOS2,PCNA,PNMT,SMAD7,TGFB1,TGFBR1
HDAC6	transcription regulator	Activated	2	0.00384	JUN,JUNB,NOS2,TGFB1,TGFBR1
KINASES AND PHOSPHATASES
Upstream Regulator	Molecule Type	Predicted Activation State	Activation z-score	P-value	Target molecules in dataset
None

### Sheet: PreDCM PLN-vehic vs. WT-vehic
GROWTH FACTORS AND CYTOKINES
Upstream Regulator	Molecule Type	Predicted Activation State	Activation z-score	P-value	Target molecules in dataset
TNF	cytokine	Activated	5.879	1.8e-49	ABCC3,ADAM8,AEBP1,ALOX5AP,APOE,ATF4,B4GALT1,BCL2,BCL3,BIRC3,BMP2,BTG1,C3,C3AR1,C5AR1,Casp12,Ccl6,Ccl7,Ccl9,CCR2,CD14,CD44,CD82,COL1A1,COL1A2,COL3A1,COLQ,COTL1,CP,CSF1,CSF1R,CSF2RB,CTGF,CTSC,CTSK,CTSS,CTSZ,CX3CR1,CXCL16,CYBB,CYP1B1,DENND4A,ETV5,FCER1G,FCGR2B,GCLM,GDF15,GM2A,GPRC5B,GUSB,HEXA,HLA-A,HMOX1,ICAM1,IFI16,IGF1,IL10RA,ITGAM,ITGB2,JUNB,LBP,LGALS3,LITAF,MARCKSL1,MMP14,MSR1,Mt1,Mt2,MVP,MYC,NC…
IFNG	cytokine	Activated	5.847	8.48e-56	ADCY7,ALOX5AP,ASNS,ATF4,BCL2,BCL3,BTG1,C1QA,C1QB,C1QC,C1R,C3,C4A/C4B,C5AR1,Casp12,Ccl6,Ccl7,Ccl8,CCR2,CD14,Cd24a,CD44,CD68,CD74,CLEC10A,CLEC7A,COL1A1,COL1A2,CORO1A,CP,CSF1,CSF1R,CSF2RB,CTGF,CTSC,CTSK,CTSS,CTSZ,CX3CR1,CXCL16,CYB561,CYBB,FBLN1,FCER1G,FCGR2A,FCGR2B,FGL2,GDF15,GPRC5B,GUSB,HCK,HLA-A,HLA-DMA,HLA-DQA1,HLA-DQB1,HLA-DRB5,HMOX1,ICAM1,IFI16,IFIT2,IGF1,Igtp,Iigp1,IL10RA,IL17RA,IRGM,ITGAM,ITG…
TGFB1	growth factor	Activated	5.607	8.1e-37	ABCG1,ADAMTS2,ALDH18A1,ALOX5AP,ANKRD1,APOE,ASNS,ATF4,BCL2,BCL3,BMP2,BTG1,C1QA,C1QB,C1QC,C3AR1,C5AR1,Ccl7,Ccl8,CCR2,CD14,CD44,CD68,CDC42SE1,COL1A1,COL1A2,COL3A1,COL6A3,COTL1,CSF1,CSF1R,CTGF,CTSC,CTSK,CTSS,CX3CR1,CYB561,CYBB,DAB2,DOCK2,DPYSL3,EMILIN1,F13A1,FCER1G,FXYD5,GAS7,GATM,GDF15,GPRC5B,GUSB,HEXA,HLA-DMA,HLA-DQA1,HLA-DQB1,HLA-DRB5,HMOX1,ICAM1,IFI16,IGF1,IL10RA,ITGAM,ITGB2,JUNB,LGALS3,LITAF,MAF…
CSF2	cytokine	Activated	4.873	2.79e-20	ABCG1,ADAM8,ALOX5AP,BCL2,BCL3,BIRC3,C3,C4A/C4B,C5AR1,Ccl8,CD14,CD74,CLEC7A,CSF1,CSF1R,CSF2RA,CSF2RB,CTSC,CYBB,FCGR2B,GCLM,GDF15,HLA-DQB1,ICAM1,IGF1,ITGAM,LCP1,MMP14,MRC1,MYC,NFKB2,PTK2B,RELB,SOCS3,SPP1,TLR2,TLR4,TNFRSF11A,TNFRSF1A,TNFRSF1B
AGT	growth factor	Activated	4.847	8.96e-12	BCL2,CD44,COL1A1,COL1A2,COL3A1,CP,CTGF,CTSS,CYBB,DAB2,GRK5,HMOX1,ICAM1,IGF1,MSR1,MYC,NCF1,NCF2,NFKB2,NPPA,Nppb,RCAN1,SOCS3,SPP1,STAR,TGFB2,TIMP1,TNFRSF1B,UCP2
IL2	cytokine	Activated	4.503	1.39e-18	ADAM8,ATF5,BCL2,BIRC3,BMP2,C3,Ccl8,CCR2,CD44,CSF1,CSF1R,CSF2RA,CSF2RB,CTSC,CX3CR1,CYTH4,DAP,FCER1G,FGL2,GDF15,HCK,ICAM1,IL10RA,LAPTM5,MAF,MYC,PHLDA1,PTPN6,PTPRC,PTPRJ,RHOC,SELPLG,Serpina3g (includes others),SOCS3,SPP1,TIMP1,TLR2,TNFRSF11A,TNFRSF1A,TNFRSF1B,TRIB3,UCK2
IL1B	cytokine	Activated	4.422	2.3e-38	ABCC3,ACHE,ADAM8,APOE,ATF4,ATF5,BCL2,BCL3,BIRC3,BMP2,C1R,C3,Ccl7,Ccl9,CCR2,CD14,Cd24a,CD44,CD74,CD82,COL1A1,CP,CSF1,CSF2RB,CTGF,CTSS,CTSZ,CX3CR1,CYBB,DAB2,F13A1,FCGR2B,GDF15,GM2A,GUSB,HEXA,HLA-A,HMOX1,ICAM1,IFI16,IGF1,IL10RA,ITGAM,JUNB,LBP,LCP1,MARCKSL1,MMP14,Mt1,Mt2,MYC,NFKB2,NPPA,OAS2,P4HB,PHLDA1,PRKCD,RAC2,RCAN1,RELB,RNASE1,SERPINA3,SOCS3,SPARC,SPP1,STAR,TIMP1,TLR2,TLR4,TLR7,TLR8,TMEM176B,TNFR…
IL5	cytokine	Activated	4.353	4.6e-13	ASNS,ATF4,BCL2,BCL3,CCR2,CKAP4,CRELD2,CSF2RB,CTSC,CX3CR1,FCGR2B,FGL2,GCLM,ICAM1,ITGAM,MANF,MYC,PDIA6,PTPRC,PYCR1,SDF2L1,SEMA4A,Serpina3g (includes others),SLC7A5,UCK2
ANGPT2	growth factor	Activated	4.18	3.32e-10	ARL4C,BCL2,C1R,CD68,COL1A1,COL1A2,COL3A1,HMOX1,ICAM1,NCF1,NPPA,Nppb,P4HB,PDIA6,PHLDA1,RCAN1,SERPING1,SRXN1
CSF1	cytokine	Activated	4.101	7.79e-23	APOE,BCL2,Ccl7,CD68,CSF1,CSF1R,CTSK,FCER1G,FCGR2A,GDF15,IGF1,Iigp1,IL10RA,ITGAM,JUNB,MAFB,MRC1,MSR1,MYC,NFKB2,PTPRC,PTPRJ,SFRP1,SIGLEC1,STAB1,TLR2,TNFRSF11A,TNFRSF1A,TNFRSF1B
IL6	cytokine	Activated	4.011	5.32e-33	ABCC3,APOE,ARL4C,BCL2,BCL3,BMP2,C3,C5AR1,CCR2,CD14,CD44,CD48,CD53,CD68,CD74,CD82,COL1A1,COL3A1,CP,CSF1,CSF2RB,CTGF,CTSC,CTSK,CX3CR1,CYBB,CYP1B1,HFE,HLA-A,HLA-DMA,HLA-DQA1,HLA-DRB5,HMOX1,ICAM1,IFI16,IFIT2,IGF1,ITGAM,JUNB,LBP,LYZ,MAF,MSR1,Mt1,Mt2,MYC,NCF2,PTPRC,SBNO2,SEMA4A,SERPINA3,SLC7A7,SOCS3,SPP1,STAP2,TF,TIMP1,TLR2,TLR4,TLR7,TLR8,TNFRSF11A,TNFRSF1A,TNFRSF1B
IL4	cytokine	Activated	3.999	4.41e-29	ALDH1A2,ALOX5AP,APOE,ARSB,BCL2,BCL3,C3,C5AR1,CAPG,Ccl6,Ccl7,CD14,Cd24a,CD44,CLEC10A,CLEC7A,CLIP1,COL1A1,COL1A2,COL6A3,CSF1,CSF2RB,CTGF,CTSC,CTSK,CXCL16,DENND4A,F13A1,FCER1G,FCGR2A,FCGR2B,Fcrls,GATM,HCK,HCLS1,HLA-DMA,ICAM1,IFI16,IGF1,Iigp1,IL10RA,ITGB2,JUNB,LGALS3,MAF,MAFB,MRC1,MSR1,MYC,NFKB2,SDF2L1,SELPLG,SEMA4A,Serpina3g (includes others),SIRPA,SOCS3,SPP1,STAB1,TIMP1,TLR2,TLR4,TNFRSF11A,TREM2
CD40LG	cytokine	Activated	3.913	1.2e-15	ARSB,ATF5,BCL2,BIRC3,BTG1,CCR2,CD44,CLIP1,CSF1,CSF2RA,CTGF,CTSC,CYP1B1,FCGR2B,HLA-DQA1,HLA-DQB1,ICAM1,IFIT2,IL10RA,ITGAM,JUNB,MARCKSL1,MMP14,MYC,NFKB2,NFKBIE,PLEK,RELB,SELPLG,TNFRSF11A,TNIP1,TREM2
CXCL12	cytokine	Activated	3.764	7.38e-13	BCL2,BCL3,BMP2,CD14,CD44,CD82,COL1A1,CTSK,HCLS1,ICAM1,JUNB,MMP14,MYC,PRKCD,RHOC,SELPLG,SOCS3,TF,TIMP1,TNFRSF11A,TNFRSF1B
PRL	cytokine	Activated	3.542	3.22e-09	BCL2,COL1A1,COL1A2,COL3A1,CTSS,MMP14,MYC,OAS2,P4HB,PARM1,PARP14,PDIA4,RNASE4,SERPINA3,SOCS3,SPARC,SPP1,STAR,TIMP1,TUBA1B
IGF1	growth factor	Activated	3.52	1.01e-12	BCL2,BIRC3,BMP2,C1QA,C4A/C4B,Ccl8,CD44,COL1A1,COL3A1,CSF1,CTGF,CYBB,EIF1AX,HMOX1,ICAM1,IGF1,JUNB,MMP14,MYC,NCAM1,NCF2,NPPA,PHLDA1,PTPRC,SOCS3,SPP1,STAR,TF,TLR4
IL3	cytokine	Activated	3.519	2.28e-18	ALOX5AP,ATF5,BCL2,BIRC3,BMP2,C1QA,Ccl6,CD14,CD48,CD53,CSF1,CSF1R,EIF1AX,EMP3,FCGR2A,FCGR2B,HLA-A,ICAM1,ITGAM,JUNB,MAN2B1,Mt1,MYC,NCF1,RPL3,SERPINA3,Serpina3g (includes others),SLC3A2,SOCS3,TLR2,TLR4,TNFRSF11A,UCP2
IL27	cytokine	Activated	3.407	3.43e-07	CD14,CD74,HLA-A,HLA-DMA,HLA-DQA1,HLA-DQB1,ICAM1,ITGAM,MAF,MRC1,MYC,SOCS3
EDN1	cytokine	Activated	3.232	4.68e-09	BCL2,COL1A2,CTGF,CYBB,ICAM1,ITGAM,JUNB,MARCKSL1,MYC,NCF1,NPPA,Nppb,PDIA6,PRKCB,PRKCD,SOCS3,TIMP1
TNFSF11	cytokine	Activated	3.22	5.09e-21	BCL2,C3AR1,Ccl7,Ccl8,Ccl9,CD14,CD44,CSF1R,CTSK,DAB2,HCK,HCLS1,HMOX1,ICAM1,IGF1,ITGAM,JUNB,MAFB,MARCKSL1,MYC,NFKB2,RCAN1,RELB,SLC7A7,SOCS3,SPP1,SRXN1,TLR2,TLR4,TNFRSF11A,TNFRSF1B,TNIP1
CSF3	cytokine	Activated	3.167	3.68e-18	BCL2,BIRC3,C3AR1,CAPG,CD14,CD300LD,CD44,CX3CR1,CYBB,HLA-DQA1,HMOX1,ICAM1,IGF1,ITGAM,ITGB2,LBP,LYZ,MYC,PRKCB,SOCS3,TLR2,TLR4,TLR8,TNFRSF1A,TNFRSF1B
VEGFA	growth factor	Activated	3.068	0.000127	ACHE,BCL2,COL1A1,CTGF,CTSS,ETV5,HMOX1,ICAM1,JUNB,MVP,RCAN1,SPARC,TSPO
IL13	cytokine	Activated	3.044	5.48e-25	ALDH1A2,ALOX5AP,BCL3,C3,C3AR1,Ccl6,Ccl7,Ccl8,CD14,CD37,CD44,CD48,CLEC7A,COL1A1,COL1A2,COL3A1,CTGF,CTSC,CTSK,CTSS,CYBB,F13A1,FCGR2A,FCGR2B,FGD2,GAS7,HMOX1,ICAM1,IGF1,LILRB3,MAF,MMP14,MRC1,PHLDA1,SLC7A7,SOCS3,SPP1,TIMP1,TLR4,TNFRSF11A,TNFRSF1A,TNFRSF1B
HGF	growth factor	Activated	2.96	7.14e-10	ASNS,BCL2,BIRC3,BMP2,CD44,COL1A1,COL1A2,COL3A1,CSF1,CTGF,CTSK,GRK5,HMOX1,ICAM1,IGF1,LGMN,MMP14,MYC,PHLDA1,PTAFR,PTPRF,SFRP1,SOCS3,SPP1,STAB1,TGFB2,TIMP1,TNFRSF1A
IL1A	cytokine	Activated	2.95	4.08e-09	APOD,BCL2,BCL3,BIRC3,CCR2,CD44,CSF1,CTSK,HMOX1,ICAM1,IGF1,MMP14,MYC,P2RY6,SERPINA3,SPARC,SPP1,TLR2
TNFSF12	cytokine	Activated	2.931	6.58e-06	ADAM8,Ccl7,Ccl9,CD68,CSF2RA,ICAM1,ITGAM,NFKB2,TIMP1
EGF	growth factor	Activated	2.916	2.54e-07	B4GALT1,B4GALT5,BCL2,CD44,COL1A1,COL1A2,COL3A1,CSF1R,CTGF,HMOX1,ICAM1,IGF1,ITGAM,JUNB,MYC,NCAM1,NCF1,NPPA,SERPINA3,SOCS3,SPARC,SPP1,STAR,TIMP1
IL18	cytokine	Activated	2.891	2.39e-05	BCL2,CD44,CSF1,CXCL16,ICAM1,ITGAM,NPPA,SPP1,TF,TIMP1,TLR4
IL21	cytokine	Activated	2.724	2.11e-07	BCL2,FCER1G,FCGR2B,FGL2,HLA-DRB5,IFI16,IFIT2,Igtp,OAS2,PTPRC,Serpina3g (includes others),SOCS3,TLR4,TYROBP
OSM	cytokine	Activated	2.655	4.65e-11	ABCC3,ABCG1,ARL4C,ASNS,BCL2,C1R,CLIP1,COL1A1,COL1A2,COL3A1,CYP1B1,EMP3,GAS7,HLA-A,HMOX1,ICAM1,JUNB,LBP,LITAF,MRC1,MYC,RNASE4,SERPINA3,SERPING1,SLC7A8,SOCS3,STX11,TIMP1,TLR2,TNFRSF11A,UGT1A1
IFNA2	cytokine	Activated	2.653	6.72e-06	ATF5,BCL2,C1R,EFNB3,HLA-A,IFI16,IFIT2,MYC,OAS2,PTAFR,SOCS3,THEMIS2,TNFRSF1A,UGT1A6
IL17A	cytokine	Activated	2.616	2.64e-12	BCL2,C3,Ccl7,CD14,CD68,COL1A1,COTL1,CTGF,CTSK,GUSB,ICAM1,IL17RA,MRC1,MYC,Nppb,PLXNB2,SOCS3,TIMP1,TLR2,TLR4,TNFRSF11A
CTGF	growth factor	Activated	2.578	2.19e-06	BCL2,CD44,COL1A1,CTGF,EMILIN1,IGF1,MMP14,MYC,SPARC,TIMP1
CXCL8	cytokine	Activated	2.572	1.36e-05	BCL2,CD44,CD74,ICAM1,ITGAM,ITGB2,LGALS3,STAR
SPP1	cytokine	Activated	2.452	0.00114	BCL2,CD44,COL1A1,HMOX1,ICAM1,MMP14,MYC,SPP1,TIMP1
BMP2	growth factor	Activated	2.42	1.42e-07	ALDH1A2,BCL2,BMP2,COL1A1,COL1A2,CSF1,CTSK,IFI16,JUNB,MYC,NPPA,SPARC,SPP1,STAR,TIMP1
IL10	cytokine	Activated	2.416	2.36e-28	ALOX5AP,BCL2,BCL3,BMP2,Ccl6,CCR2,CD14,Cd24a,CD44,CD68,CLEC7A,COL1A1,CSF1,CSF1R,CSF2RB,CTSS,CTSZ,CX3CR1,FCER1G,FCGR2A,FCGR2B,Fcrls,GPRC5B,HMOX1,ICAM1,IFIT2,Igtp,Iigp1,IL10RA,IL17RA,MAF,MRC1,MSR1,PTAFR,SELPLG,SOCS3,TIMP1,TLR2,TLR4,TLR7,TLR8,TNFRSF11A,TNFRSF1A,TNFRSF1B
PDGFB	growth factor	Activated	2.403	1.7e-05	COL1A1,COL1A2,ICAM1,MYC,PHLDA1,SPP1,TIMP1
IL11	cytokine	Activated	2.4	3.52e-08	BCL2,ICAM1,IGF1,JUNB,LBP,SERPINA3,SOCS3,SPP1,TIMP1
LEP	growth factor	Activated	2.341	8.66e-10	ABCC3,ADAM8,BCL2,CD14,CD68,COL1A1,COL3A1,CYBB,ICAM1,IGF1,ITGAM,JUNB,MMP14,MYC,NCF1,NCF2,NPPA,Scd4,SOCS3,SPARC,SPP1,STAR,TIMP1,TNFRSF1A,TSPO,UCP2
IL15	cytokine	Activated	2.304	2.96e-11	ATF4,BCL2,BTG1,CCR2,CD44,CD53,CD74,CD84,CORO1A,CSF1,CTGF,CX3CR1,JUNB,MAF,MYC,NCAM1,PDIA4,PLEK,PTPRC,PTPRJ,RAC2,SELPLG,TIMP1,TLR2,TNFRSF1A,TYROBP
LIF	cytokine	Activated	2.297	1.86e-07	BMP2,CSF1R,IFI16,IGF1,JUNB,LBP,MYC,NPPA,SERPINA3,SOCS3,SPP1,STAR,TIMP1,TMEM176A,TMEM176B
EBI3	cytokine	Activated	2.236	0.000558	HLA-A,HLA-DMA,HLA-DQA1,ICAM1,MYC
FGF7	growth factor	Activated	2.219	0.00316	ABCC3,CD44,CSF1,ETV5,PTAFR
TGFB2	growth factor	Activated	2.194	1.55e-05	COL1A1,COL1A2,COL3A1,CTGF,HMOX1,PTAFR,SPP1,TGFB2,TIMP1
Ccl2	cytokine	Activated	2.138	1.14e-06	Ccl7,Ccl9,CCR2,CD14,CSF1,CTSK,IGF1,TLR4
CCL5	cytokine	Activated	2	0.0038	ATF4,C5AR1,CD44,CYP1B1,TLR4
IL1RN	cytokine	Inhibited	-2.374	8.37e-05	CD44,CTSS,HLA-DQB1,ICAM1,IGF1,OAS2,SPP1,THEMIS2,TIMP1
TRANSCRIPTION FACTORS AND REGULATORS
Upstream Regulator	Molecule Type	Predicted Activation State	Activation z-score	P-value	Target molecules in dataset
CEBPB	transcription regulator	Activated	3.467	4.72e-15	ALDH1A2,ALOX5AP,ASNS,BCL2,C3,CD14,COL1A1,COL1A2,CP,CSF1R,CTSC,DAB2,FBLN1,HLA-A,ICAM1,IGF1,LBP,MSR1,MYC,PRKCD,RAC2,RCAN1,SOCS3,SPP1,STAR,TF,TLR8,TMEM176A,TMEM176B,TNFRSF1A,TRIB3,UGT1A6
ARNT2	transcription regulator	Activated	3.162	0.00084	ABCG1,APOE,FCGR2A,HLA-A,ICAM1,IFI16,Iigp1,LCP1,TYROBP,UGT1A6
SIM1	transcription regulator	Activated	3.162	0.00104	ABCG1,APOE,FCGR2A,HLA-A,ICAM1,IFI16,Iigp1,LCP1,TYROBP,UGT1A6
ATF4	transcription regulator	Activated	3.103	6.62e-07	ASNS,ATF4,ATF5,GDF15,LGALS3,MTHFD2,PYCR1,SLC3A2,SLC6A9,SLC7A5,TNFRSF11A,TRIB3
IRF7	transcription regulator	Activated	3.102	0.000131	ATF4,IFI16,IFIT2,Igtp,IRGM,ITGAM,OAS2,PARP14,TLR4,TLR8
PGR	ligand-dependent nuclear receptor	Activated	3.078	0.00217	BIRC3,BTG1,CD44,CKAP4,EIF1AX,ICAM1,MVP,MYC,RHOC,SLC7A5,UCK2
NFE2L2	transcription regulator	Activated	3.021	4.36e-09	ABCC3,ATF4,BCL2,COL1A1,COL3A1,CTGF,CTSK,CYBB,GCLM,HMOX1,MORF4L2,Mt1,NCF1,NCF2,PDIA4,PDIA6,PRKCB,SERPINA3,SLC6A9,SLC7A8,SOCS3,SRXN1,UGT1A1,UGT1A6
STAT3	transcription regulator	Activated	2.986	2.89e-17	BCL2,BCL3,C5AR1,Ccl8,CD74,COL1A1,COL1A2,COL3A1,CTGF,FCER1G,FGL2,HLA-A,HLA-DMA,HLA-DQA1,HLA-DRB5,HMOX1,ICAM1,IFI16,IFIT2,Igtp,ITGAM,ITGB2,JUNB,LBP,LYZ,MAF,Mt1,MYC,NPPA,OAS2,PDIA4,PHLDA1,PTAFR,PTPN6,SERPINA3,Serpina3g (includes others),SOCS3,TIMP1,TNFRSF1B
CREB1	transcription regulator	Activated	2.936	1.48e-05	ACHE,APOE,ATF5,BCL2,CAMK1D,CD68,FAM46A,FGL2,GDA,HLA-A,HLA-DQB1,HMOX1,JUNB,LITAF,MARCKSL1,MYC,NPC2,SEMA4A,SRXN1,STAR,TF,TMBIM1
REL	transcription regulator	Activated	2.933	3.12e-05	BCL2,BCL3,COTL1,ETV5,HLA-A,ICAM1,Iigp1,MYC,NFKB2,PARP14,PPP1R14B,PYCARD,RELB
NR5A2	ligand-dependent nuclear receptor	Activated	2.913	3.72e-06	ABCC3,BCL2,GATM,ICAM1,JUNB,Mt1,MYC,STAR,TNFRSF1B
ETS1	transcription regulator	Activated	2.888	2.11e-09	ARL4C,B4GALT5,CD14,CD44,COL1A2,CSF1R,CTGF,FCGR2A,HMOX1,ICAM1,ITGB2,JUNB,LAIR1,MSR1,MYC,NCF1,SPP1,TGFB2
ETS2	transcription regulator	Activated	2.804	2.83e-07	CSF1R,HMOX1,ICAM1,JUNB,LYZ,MSR1,MYC,SPP1,Tlr13
STAT1	transcription regulator	Activated	2.655	6.42e-11	APOE,BTG1,C3,Ccl8,CD14,FCER1G,FCGR2B,FGL2,HLA-DRB5,ICAM1,IFI16,IFIT2,IGF1,Igtp,MYC,NPPA,OAS2,SERPINA3,Serpina3g (includes others),SERPING1,SOCS3,TLR4,TLR8
SPIB	transcription regulator	Activated	2.63	0.00021	APOE,CCR2,CD300C,CLEC10A,LILRB3,P2RY6,PTPRF
CEBPA	transcription regulator	Activated	2.598	2.2e-15	ADCY7,ALOX5AP,ARL4C,ASNS,ATF4,BCL2,BTG1,C3,C3AR1,CD14,CKAP4,COL1A1,COL1A2,CSF1,CSF1R,CSF2RA,CTSK,HMOX1,ICAM1,IGF1,ITGAM,JUNB,LITAF,MYC,OAS2,PTAFR,PTPRC,SOCS3,SPP1,STAR,TGFB2,TNFRSF11A,TNFRSF1A
NR3C2	ligand-dependent nuclear receptor	Activated	2.58	3.11e-06	BCL2,COL1A1,COL3A1,CTGF,HLA-DQB1,ICAM1,NPPA,Nppb,RRAD,SERPINA3
NR1I3	ligand-dependent nuclear receptor	Activated	2.575	0.000686	ABCC3,ICAM1,Mt1,MYC,TNFRSF1A,UGT1A1,UGT1A3
ECSIT	transcription regulator	Activated	2.565	8.28e-08	BCL3,CD44,HMOX1,JUNB,NFKB2,NFKBIE,RELB
GLI1	transcription regulator	Activated	2.557	0.0086	BCL2,C11orf96,Cd24a,COL1A1,CSF1,IGF1,SFRP1,SPP1
JUN	transcription regulator	Activated	2.529	1.86e-18	APOE,ASNS,BCL3,BIRC3,BTG1,C3AR1,CD14,CD44,CD68,COL1A1,COL1A2,CSF1,CSF1R,CTGF,CXCL16,CYP1B1,HMOX1,ICAM1,IFI16,ITGAM,JUNB,LBP,LGALS3,MSR1,MYC,NCAM1,NCF2,NPPA,Nppb,PTPN6,RELB,SOCS3,SPARC,SPP1,STAR,TIMP1,UGT1A3
ATF6	transcription regulator	Activated	2.449	0.000201	DERL3,MANF,NPPA,PDIA4,RCAN1,SPARC
MEF2D	transcription regulator	Activated	2.425	2.87e-05	COL1A2,COL3A1,CTGF,NPPA,Nppb,TGFB2
SMAD1	transcription regulator	Activated	2.415	2.15e-05	COL1A1,COL1A2,CSF1,CTGF,MYC,SPP1
IRF1	transcription regulator	Activated	2.4	2.01e-05	ADAM8,BCL2,C1R,CTSS,CXCL16,CYBB,FGL2,IFIT2,IL17RA,MYC,OAS2
SMAD3	transcription regulator	Activated	2.388	1.54e-07	ANKRD1,BCL2,BMP2,C3,COL1A1,COL1A2,COL3A1,COL6A3,CTGF,HMOX1,JUNB,MYC,SPP1,TF,TGFB2,TIMP1
NFATC1	transcription regulator	Activated	2.372	2.48e-06	COL1A1,CTSK,CX3CR1,CYBB,CYP1B1,ICAM1,MYC,RCAN1,SELPLG
RUNX2	transcription regulator	Activated	2.321	6.07e-07	BCL2,BMP2,C4A/C4B,CCR2,COL1A1,COL1A2,DPYSL3,LGALS3,MMP14,SPP1,TIMP1
MITF	transcription regulator	Activated	2.286	0.00238	APOE,BCL2,CD44,COL1A1,CTSK,GM2A,LGALS3,MMP14,Nppb,SLC7A8
FOS	transcription regulator	Activated	2.239	1.28e-09	B4GALT1,C3AR1,CD14,CD44,CD68,CLIP1,COL1A1,CTGF,CXCL16,DAP,GM2A,HMOX1,ICAM1,JUNB,LGALS3,LGALS4,Mt2,MYC,NCF2,NPPA,Nppb,PHLDA1,SIRPA,SOCS3,SPP1,STAR,STX11,TIMP1,TNFRSF11A
PLAG1	transcription regulator	Activated	2.219	0.00115	ATF5,BCL2,CD300C,CNKSR1,LILRB3
FOXL2	transcription regulator	Activated	2.219	0.00243	BMP2,GPRC5B,ICAM1,IGF1,TNFRSF1A
HNF1A	transcription regulator	Activated	2.218	0.0048	COL3A1,CTSZ,ETV5,GATM,IGF1,LBP,RNASE4,SEMA4A,SERPING1,SOCS3,UCP2,UGT1A1,UGT1A7 (includes others),Ugt1a7c
RUNX1	transcription regulator	Activated	2.208	6.12e-06	ACHE,CD53,CSF1,CSF1R,CSF2RA,CSF2RB,CYB561,Mt1,NCAM1,PRKCB,SPP1,TIMP1
STAT5B	transcription regulator	Activated	2.205	1.26e-07	ANKRD1,BCL2,BIRC3,FBLN1,HEXA,IGF1,MAF,MYC,NPPA,POU2F2,SOCS3,TLR2,TNFRSF11A,TNFRSF1A
HDAC6	transcription regulator	Activated	2.2	2.15e-05	BCL2,COL1A1,CYP1B1,IGF1,JUNB,MYC
MYB	transcription regulator	Activated	2.197	0.00154	BCL2,BIRC3,COL1A2,IGF1,MYC,SPP1,VAV1
IRF3	transcription regulator	Activated	2.172	3.54e-05	B4GALT5,BIRC3,IFI16,IFIT2,Igtp,IRGM,JUNB,OAS2,PARP14,PLCG2,TLR4
EBF1	transcription regulator	Activated	2.169	0.00317	Ccl9,COL1A1,PIK3CD,PTPRF,SOCS3,TLR2,TLR4
IRF8	transcription regulator	Activated	2.165	3.24e-15	Ccl9,CCR2,CD14,CD37,CD74,CSF1R,CTSS,CXCL16,CYBB,DAB2,ICAM1,IFIT2,IL17RA,ITGAM,MAF,MAFB,MSR1,MYC,TLR4,TYROBP
NFKB1	transcription regulator	Activated	2.159	1.68e-13	ANKRD1,APOE,BCL2,BCL3,BIRC3,BMP2,CD82,COL1A1,COL1A2,CSF1,CSF2RA,CYBB,GRK5,HMOX1,ICAM1,MSR1,MYC,NFKB2,POU2F2,PRKCD,PTAFR,PTPN6,RELB,TLR2
THRA	ligand-dependent nuclear receptor	Activated	2.085	0.00035	ATF4,CD44,HMOX1,IFI16,IGF1,PTAFR,SYT12,Ugt1a7c
CTNNB1	transcription regulator	Activated	2.077	2.37e-05	ALDH1A2,APOD,BCL2,BMP2,Ccl7,CD44,COL1A1,CTGF,CTSZ,F13A1,FCER1G,FGD2,ITGB2,LGALS3,MAN2B1,MMP14,MPEG1,MYC,NCAM1,PTPRJ,SERPINA3,SFRP1,SPP1,TIMP1,VAV1
HTT	transcription regulator	Activated	2.018	3.88e-06	ADAMTS2,APOE,BCL2,BCL3,C1R,Cd24a,CD74,COL6A3,CSF1R,CTGF,EMP3,GAS7,GRK5,IFI16,JUNB,MMP14,MPEG1,Mt1,PRKCB,PRKCD,SERPINA3,Serpina3g (includes others),SERPING1,SFRP1,SIRPA,SPP1,UCHL1
PPRC1	transcription regulator	Activated	2	0.00393	ALOX5AP,ATF4,GDF15,PHLDA1
ELK1	transcription regulator	Activated	2	0.00575	BMP2,JUNB,MTHFD2,SPP1
PAX5	transcription regulator	Inhibited	-2	0.0028	BCL2,CSF1R,CSF2RA,PTPRF
HOXA3	transcription regulator	Inhibited	-2	0.00426	IL17RA,PRKCD,RAC2,TNFRSF1B
MYCN	transcription regulator	Inhibited	-2.109	0.000164	ABCC3,CKAP4,COL1A1,CTGF,DPYSL3,HLA-A,NCAM1,PDIA4,RPL3,SPARC,TNFRSF1A,TUBA1B,UCHL1
HDAC1	transcription regulator	Inhibited	-2.159	7.06e-05	CD44,COL1A2,CSF1R,CTSK,Mt1,Mt2,MYC,MYO1F,PREX1,PTPN6,RELB,SFRP1,SPP1
HLX	transcription regulator	Inhibited	-2.203	6.72e-10	ANKRD1,BMP2,Cd24a,CD44,CTSS,CYP1B1,GDF15,ICAM1,MYC
GLIS2	transcription regulator	Inhibited	-2.236	4.38e-06	C3,COL1A1,CTGF,MMP14,SPARC
ZFP36	transcription regulator	Inhibited	-2.412	0.000182	BIRC3,COL3A1,CTSS,CYBB,ICAM1,SPP1
KLF2	transcription regulator	Inhibited	-2.433	5.09e-10	BCL3,Ccl7,CTGF,CYP1B1,DOCK2,FBLN1,JUNB,LBP,MMP14,MVP,MYC,PTPRJ,SELPLG,TGFB2,TIMP1,VAV1
HOXA10	transcription regulator	Inhibited	-2.517	3.45e-07	ALDH1A2,ALOX5AP,APOE,COL3A1,CYBB,FCER1G,HLA-DQA1,HLA-DQB1,LYZ,NCAM1,NCF2,P4HB,PRKCD,RNASE4
TRIM24	transcription regulator	Inhibited	-2.646	0.000507	IFIT2,Igtp,Iigp1,IRGM,LGALS3,SPP1,TLR2
SMAD7	transcription regulator	Inhibited	-3.089	3.73e-07	ADAMTS2,BMP2,COL1A1,COL1A2,COL3A1,COL6A3,CTGF,HMOX1,ICAM1,MYC,TGFB2,TIMP1
KINASES AND PHOSPHATASES
Upstream Regulator	Molecule Type	Predicted Activation State	Activation z-score	P-value	Target molecules in dataset
AKT1	kinase	Activated	3.03	1.11e-06	ACAT2,ANKRD1,ARL6IP1,BCL2L11,C1QC,CASP3,CCND1,CDKN1A,CLU,E2F1,FASN,FOXO1,FXYD5,GCK,GCLC,GDF15,HMOX1,JUND,MYL1,MYOCD,NFKB2,NPPA,PPARA,SLC2A1,SLC3A2,SLC4A7,TIMP1,TNFSF10
MAPK8	kinase	Activated	2.797	0.00249	B4GALT1,BCL2L11,CCND1,CDKN1A,COL1A1,DUSP1,FOXO1,GCK,HMOX1,JUN,JUND,NPPA,NRP1,PPARGC1B
MAPK14	kinase	Activated	2.522	0.00438	ANKRD1,CCND1,COL1A1,DUSP1,FASN,HMOX1,JUN,JUNB,JUND,NPPA,NRP1,PPARGC1B,SOCS3,TGFB1,TIMP1
MAPK1	kinase	Activated	2.461	0.000555	ATF3,BICRAL,CCND1,CDKN1A,CHST2,CRYBG1,DUSP1,E2F1,HMOX1,IFI16,JUN,JUNB,JUND,LGALS3,MAPK3,MAST3,MITF,NPPA,NRP1,Serpina3g (includes others),SETD2,SIRT1,SLC4A7,STAT2,TNFRSF1B,TNFSF10
PRKCB	kinase	Activated	2.433	0.00519	CCND1,CDKN1A,FASN,JUN,NPPA,TCIRG1,TGFB1
EGFR	kinase	Activated	2.432	0.000168	AMD1,ANXA1,BCL2L11,BTG1,CCND1,CDKN1A,CHKA,COL1A1,COL3A1,CXCL12,DDIT3,DUSP1,E2F1,EFNB2,ERBB3,FASN,GAS5,HP,JUN,JUNB,JUND,NPPA,PABPC1,PCNA,SDF2L1,SERPINA3,SLC2A1,SLC4A7,SOCS3,TCOF1
EIF2AK4	kinase	Activated	2.401	0.000611	ASNS,ATF3,ATF4,DDIT3,PHGDH,PSAT1
MAP3K1	kinase	Activated	2.389	0.000161	ATF3,CCND1,COL3A1,DUSP1,HMOX1,JUN,NPPA,TGFB1,TIMP1
CAMK4	kinase	Activated	2.236	0.0072	ATF3,FBXW7,JUN,JUNB,NPPA
MAP2K4	kinase	Activated	2.222	0.00136	ATF3,CCND1,CD44,CDKN1A,JUN,NPPA,TGFB1,TUBB2A
EIF2AK3	kinase	Activated	2.202	9.05e-07	ARNTL,ASNS,ATF3,ATF4,ATF5,CBX4,CCND1,CYB5R1,DDIT3,DNAJB9,ERO1B,JUN,KLF4,LMO4,NFKB2,RPS6KA2
ERN1	kinase	Activated	2.103	0.00223	ATF3,ATF4,DDIT3,DNAJB9,EDEM1,ERO1B,FASN,FITM2,ITGB6,JUN,MORF4L2,SDF2L1
TRIB3	kinase	Inhibited	-2.407	0.000326	ASNS,CEBPA,DDIT3,GDF15,MTHFD2,PSAT1

### Sheet: PreDCM PLN-JQ1 vs. WT-vehic
GROWTH FACTORS AND CYTOKINES
Upstream Regulator	Molecule Type	Predicted Activation State	Activation z-score	P-value	Target molecules in dataset
BMP2	growth factor	Activated	3.549	2.25e-05	ADAMTS7,BMP2K,CCND1,CDKN1A,COL1A1,CREB3L1,CXCL12,FGFR1,FOXO1,FZD1,ID4,IFI16,JUN,JUNB,KLF4,NFYA,NPPA,TIMP1,TNNT1,TOB1,ZBTB16
AGT	growth factor	Activated	3.491	3.45e-05	ACAT2,ANXA1,APLN,ATF3,Calm1 (includes others),CASP3,CCND1,CD44,CDKN1A,COL1A1,COL3A1,CREB1,CTSS,DUSP1,EDNRA,EDNRB,EFNB2,FASN,GLCCI1,GRK5,HMOX1,JUN,KCND3,LEPR,NFKB2,NPPA,RCAN1,SLC2A1,SOCS3,TGFB1,TGFBR1,TIMP1,TNFRSF1B,TRPM7,UCP2
IL1B	cytokine	Activated	3.303	6e-10	ADAM8,ALPL,ANXA1,ATF3,ATF4,ATF5,CASP3,CCRL2,CD274,CD44,CDKN1A,CEBPA,COL1A1,CTSS,CXCL12,Cyb5r3,DBP,DDIT3,DUSP1,E2F1,FKBP5,FOXO1,G6PD,GCK,GCLC,GDF15,HEXB,HLA-A,HMOX1,HP,IFI16,IFRD1,IL10RA,IL15RA,IRAK2,JUN,JUNB,JUND,LAMB3,MARCKSL1,Mt1,Mt2,NFKB2,NFKBIZ,NPPA,NR0B2,NRP1,P4HB,PDE4B,PPARA,PPARGC1B,PTGDS,RARB,RCAN1,RIPK2,S100A10,SCUBE2,SERPINA3,SIRT1,SLC2A1,SOCS3,TGFB1,TIMP1,TLR8,TMEM176B,TNFRSF1B,TNFSF10…
ANGPT2	growth factor	Activated	3.203	0.00559	ARL4C,BCL2L11,CASP3,CDKN1A,COL1A1,COL3A1,DDIT3,HMOX1,HSPA2,LEPR,MAPK12,NPPA,P4HB,RCAN1,TEK
EGF	growth factor	Activated	3.074	8.11e-05	ALCAM,ATF3,B4GALT1,CASP3,CCND1,CD44,CDKN1A,CLU,COL1A1,COL3A1,CSF1R,DDIT3,DUSP1,E2F1,EFNB2,FAM89B,FASN,FGFR1,GGT5,HMOX1,JUN,JUNB,JUND,MAPK3,NCAM1,NPPA,NRP1,PCNA,PFKFB1,S100A10,SERPINA3,SLC4A7,SOCS3,TGFB1,TIMP1,TRPM7,UCN
IL6	cytokine	Activated	3.046	0.00613	ANXA1,ARL4C,ATF3,BCL2L11,C5AR1,CASP3,CCND1,CD38,CD44,CDKN1A,CEBPA,CLU,COL1A1,COL3A1,CTR9,DUSP1,DUSP16,E2F1,HLA-A,HMOX1,HP,IFI16,ITPR1,JUN,JUNB,JUND,LYZ,MRVI1,Mt1,Mt2,PCNA,SERPINA3,SMOX,SOCS3,SOCS5,TGFB1,TIMP1,TLR8,TNFRSF1B,Tnfrsf22/Tnfrsf23,TNFSF10
TGFB1	growth factor	Activated	2.884	1.97e-09	ADAMTS2,ADRA1D,AMD1,ANKRD1,APLN,APLNR,ARHGEF19,ARID5B,ASNS,ATF4,BCL2L11,BTG1,C1QA,C1QB,C1QC,C5AR1,Calm1 (includes others),CASP3,CAV2,CCND1,CCRL2,CD44,CDKN1A,CEBPA,CFL1,CLU,COL1A1,COL3A1,COL5A1,COTL1,CRHR2,CSF1R,CTSS,CXCL12,DACH1,DBP,DUSP1,DYNLL1,E2F1,EDNRA,EDNRB,ELF4,ELK3,FCER1G,FGFR1,FOXO1,FXYD5,FZD1,GALM,GCLC,GDF15,GFPT2,GNAI2,HDAC9,HEXB,HEXIM1,HMOX1,ID4,IFI16,IFRD1,IL10RA,IMPDH1,IRAK2,ITGB2,IT…
IL2	cytokine	Activated	2.714	2.94e-08	ADAM8,ANXA1,ATF5,CASP3,CCND1,CD274,CD38,CD44,CDKN1A,CEBPA,CPD,CREB1,CSF1R,CXCL12,ELF1,ENTPD1,EPHA4,FCER1G,FGFR1,FGL2,FLT3LG,FOXO1,GDF15,HIST1H1C,IL10RA,JUN,JUND,LAPTM5,PCNA,PDE4A,PDE4B,PEA15,PELI1,PIM2,PTPRJ,RREB1,RUFY1,Serpina3g (includes others),SESN3,SIPA1,SOCS3,TGFB1,TGFBR1,TIMP1,TNFAIP8,TNFRSF1B,TNFSF10,TRIB2,UCK2
IFNG	cytokine	Activated	2.71	1.27e-14	ADORA2A,AGRN,ALPL,ANKS1A,ARAP2,ASNS,ATF3,ATF4,BCL2L11,BTG1,C1QA,C1QB,C1QC,C5AR1,CASP3,Ccl6,CCND1,CCRL2,CD200,CD274,CD38,CD44,CDKN1A,CEBPA,COL1A1,CORO1A,CSF1R,CTSS,CXCL12,Cyb5r3,DBP,DDIT3,DUSP1,E2F1,EDNRA,EDNRB,EFNB2,FAH,FASN,FCER1G,FCGR2A,FGL2,FKBP5,FOXO1,FZD1,GCK,GDF15,GGT5,GNAI2,HDAC9,HLA-A,HLA-G,HMOX1,IFI16,IL10RA,IL15RA,IRAK2,IRF8,ITGB2,ITPR1,JUN,JUNB,JUND,KCTD12,KLF4,LGALS3,LIMK1,MAN2A1,MARC…
TNF	cytokine	Activated	2.57	4.36e-17	AATK,ADAM8,ADAMTS7,ADORA2A,ALCAM,ANXA1,AOC3,APLN,ARHGAP18,ARID5B,ATF3,ATF4,B4GALT1,BCL2L11,BTG1,C1QTNF1,C5AR1,CASP3,Ccl6,CCND1,CD274,CD38,CD3E,CD44,CDKN1A,CEBPA,CHST2,CLU,COL1A1,COL27A1,COL3A1,COTL1,CREB1,CSF1R,CTSS,CXCL12,DCHS1,DDIT3,DENND4A,DHRS3,DUSP1,DUSP16,E2F1,ECH1,EDNRB,EFHD2,EFNB2,ELK3,FAM198B,FASN,FCER1G,FGFR1,FRMD4A,FZD5,GCLC,GDF15,GFPT2,GNAI2,GPAM,GPX1,GSTM2,HDAC9,HEXB,HLA-A,HMOX1,HP,I…
IL3	cytokine	Activated	2.359	1.59e-07	ATF5,BCL2L11,C1QA,Calm1 (includes others),CASP3,Ccl6,CCND1,CDKN1A,CSF1R,DDIT3,ECH1,FASN,FCGR2A,FGFR1,GPX1,HLA-A,HSPA2,IMPDH2,JUN,JUNB,MAN2B1,Mt1,NRP1,PHGDH,PIM2,RPL3,SERPINA3,Serpina3g (includes others),SLC2A1,SLC3A2,SOCS3,SPEN,TNFSF10,UCP2
IL5	cytokine	Activated	2.099	0.00469	ASNS,ATF4,CCRL2,CDKN1A,CRELD2,FGL2,GPAM,GSTT2/GSTT2B,ITGB6,MANF,PDE4B,PSAT1,SDF2L1,Serpina3g (includes others),SLC2A1,SLC7A5,TGFB1,TRA2A,UCK2,ZYX
TRANSCRIPTION FACTORS AND REGULATORS
Upstream Regulator	Molecule Type	Predicted Activation State	Activation z-score	P-value	Target molecules in dataset
NFE2L2	transcription regulator	Activated	4.619	2.38e-06	ATF3,ATF4,Calm1 (includes others),CDKN1A,CEBPA,COL1A1,COL3A1,DDIT3,DNAJB5,DYNLL1,FKBP5,G6PD,GCLC,GNAI2,GPX1,GPX3,GSTT2/GSTT2B,HMOX1,IFRD1,IMPDH1,MORF4L2,Mt1,NR0B2,PDIA4,PGD,PIP5K1C,PSAT1,PTPN1,SAT1,SERINC3,SERPINA3,SLC2A1,SLC7A8,SOCS3,TGFB1,UGDH
EGR1	transcription regulator	Activated	3.988	1.33e-06	ATF3,BAIAP2,BCL2L11,CASP3,Ccl6,CCND1,CD44,CDKN1A,CLU,COL1A1,GDF15,HMOX1,JUN,JUNB,JUND,LYZ,MXD1,PEG10,PTPN1,TGFB1,TIMP1,TNFSF10
PGR	ligand-dependent nuclear receptor	Activated	3.743	0.000134	AMD1,BTG1,CCND1,CD44,CDKN1A,CEBPA,DYNLL1,EDNRA,EP400,FAM89B,FKBP5,FOXO1,HSPA2,KLF4,OCEL1,PCNA,PIM2,SLC7A5,SLC9A3R1,SRSF7,TBC1D8,TIPARP,TM4SF1,UCK2
ATF4	transcription regulator	Activated	3.615	4.63e-06	ANKRD1,ASNS,ATF3,ATF4,ATF5,CDKN1A,DDIT3,FASN,GDF15,JUN,KLF4,LGALS3,MTHFD2,PEG3,PHGDH,PSAT1,SLC38A3,SLC3A2,SLC7A5
NFATC2	transcription regulator	Activated	3.317	0.00399	CASP3,CDKN1A,FGL2,ITPR1,LMO4,NFKBIZ,PELI1,PTPN1,RCAN1,SLC3A2,SOCS3,STAT2,TGFB1
SMAD3	transcription regulator	Activated	3.108	0.00318	ANKRD1,BCL2L11,CCND1,CDKN1A,COL1A1,COL3A1,HMOX1,HP,JUN,JUNB,JUND,MXD1,PCNA,PMEPA1,TGFB1,TGFBR1,TIMP1,ZYX
HTT	transcription regulator	Activated	2.645	1.62e-10	ACAT2,ADAMTS2,ADORA2A,AGRN,AMD1,ARNTL,ATF3,AZIN1,BAIAP2,BCL2L11,CASP3,CCND1,CDKN1A,CEBPA,CHKA,CLCN1,CPLX2,CREB1,CSF1R,DBP,DDIT3,DLG3,EDNRB,FASN,FBXW7,FGFR1,GCLC,GPX3,GRK5,IFI16,ITPR1,JUN,JUNB,KCNC3,KCNIP2,KCNK2,KLF4,MAST3,MPEG1,Mt1,MYL1,NR1D2,NRF1,PCNA,PDE4B,PEA15,POLR2A,PPARA,PPARGC1B,PRKCG,RARB,RIPK2,SCN4B,SEPHS1,SERPINA3,Serpina3g (includes others),SLC25A22,SLC2A1,SRSF2,TM4SF1,TNFSF13,TUBB,UCH…
NR3C1	ligand-dependent nuclear receptor	Activated	2.63	2.76e-09	AATK,ADRA1D,ANXA1,AS3MT,BCL2L11,BRD2,BTG1,C1QTNF1,C1QTNF7,CBX4,CCND1,CD38,CDKN1A,CEBPA,CSRNP2,DUSP1,DUSP16,DYNLL1,ELMOD3,ERN1,FAM89B,FASTKD1,FCER1G,FGD4,FKBP5,FOXO1,GLCCI1,GPX1,GPX3,IL15RA,IRF8,ITGB2,ITGB6,JUN,JUND,KAT5,LMO4,MAPK3,MKNK2,Mt1,NAV3,NFKB2,NPPA,NR0B2,PDE4B,PEA15,PPARA,PPP1R13L,RIPK2,RTN4,SERINC3,SGPL1,TGFB1,TIPARP,TNFAIP8,TNFRSF1B,UNC13B,USP54
SP1	transcription regulator	Activated	2.63	0.00182	ADRA1D,ALPL,ASNS,ATF3,ATP7A,CASP3,CCND1,CDKN1A,CEBPA,COL1A1,CXCL12,E2F1,FASN,FGFR1,GDF15,GNAI2,HMOX1,ID4,JUN,KLF4,Mt1,NPPA,NPTXR,PREX1,PRKAR2B,PTPN1,SIRT1,SLC2A1,SLC4A7,TGFB1,TGFBR1,TIMP1,TNFSF10,TSPO,UGDH
MTPN	transcription regulator	Activated	2.538	1.95e-06	ANXA1,Calm1 (includes others),CASP3,CCND1,CEBPA,COL1A1,GAS5,JUN,Mt1,MYL1,NPPA,S100A10,TGFB1,TNFSF10
STAT3	transcription regulator	Activated	2.488	2.34e-08	BCL2L11,C5AR1,CASP3,CCDC88A,CCND1,CCRL2,CD274,CDKN1A,CEBPA,COL1A1,COL3A1,COL5A1,CREB1,CXCL12,DDIT3,FASN,FCER1G,FGL2,HLA-A,HMOX1,HP,IFI16,ITGB2,ITGB6,JUNB,KLF4,LEPR,LYZ,MAFB,MITF,Mt1,NFKBIZ,NPPA,NRP1,PDIA4,PEG10,PIM2,PTPN13,SERPINA3,Serpina3g (includes others),SLC28A2,SLC2A1,SOCS3,STAT2,SYNPO,TGFB1,TIMP1,TNFRSF1B,TNFSF10
ELK1	transcription regulator	Activated	2.401	0.00308	CDKN1A,ITGB6,JUN,JUNB,MTHFD2,SLC2A1,TIPARP
HDAC6	transcription regulator	Activated	2.401	0.00447	COL1A1,JUN,JUNB,SRSF2,TGFB1,TGFBR1
KLF6	transcription regulator	Activated	2.15	0.000752	ATF3,BCL2L11,CDKN1A,COL1A1,PCNA,PPARA,RARB,TGFB1,TGFBR1
NFKBIA	transcription regulator	Activated	2.007	8.51e-06	ANKRD1,CCND1,CDKN1A,CLU,COL3A1,CXCL12,DDIT3,GAS5,GPX3,GRK5,HLA-A,HMOX1,IFI16,IL15RA,ITPR1,JUN,JUNB,Mt1,Mt2,NFKB2,NPPA,PCNA,PEA15,PMEPA1,PTPN13,RCAN1,RGS3,RPS2,SAT1,SOCS3,TGFB1,TIMP1,TMEM176B,TNFAIP8,TNFRSF1B,TNFSF10
SP3	transcription regulator	Activated	2.003	0.000483	ASNS,ATF3,CCND1,CDKN1A,CEBPA,COL1A1,DUSP1,E2F1,GDF15,GNAI2,JUN,KLF4,NPTXR,PREX1,PTPN1,SLC4A7,TGFBR1,TIMP1,TSPO
EBF2	transcription regulator	Inhibited	-2	0.000893	ACY3,ADAMTS15,LGI1,MEOX1,PPARA
AHR	ligand-dependent nuclear receptor	Inhibited	-2.094	0.00108	ADAMTS2,CCND1,CD38,CDKN1A,CEBPA,CHST2,COL1A1,COL27A1,COL3A1,COL5A1,E2F1,GPAM,HDAC9,HP,JUN,JUNB,Mt1,Mt2,NMT2,PDE4B,SHB,SIRT1,SOCS3,TGFB1,TIPARP
SMAD7	transcription regulator	Inhibited	-2.784	0.00376	ADAMTS2,BCL2L11,CDKN1A,COL1A1,COL3A1,HDAC9,HMOX1,PCNA,PMEPA1,TGFB1,TGFBR1,TIMP1
KINASES AND PHOSPHATASES
Upstream Regulator	Molecule Type	Predicted Activation State	Activation z-score	P-value	Target molecules in dataset
AKT1	kinase	Activated	3.03	1.11e-06	ACAT2,ANKRD1,ARL6IP1,BCL2L11,C1QC,CASP3,CCND1,CDKN1A,CLU,E2F1,FASN,FOXO1,FXYD5,GCK,GCLC,GDF15,HMOX1,JUND,MYL1,MYOCD,NFKB2,NPPA,PPARA,SLC2A1,SLC3A2,SLC4A7,TIMP1,TNFSF10
MAPK8	kinase	Activated	2.797	0.00249	B4GALT1,BCL2L11,CCND1,CDKN1A,COL1A1,DUSP1,FOXO1,GCK,HMOX1,JUN,JUND,NPPA,NRP1,PPARGC1B
MAPK14	kinase	Activated	2.522	0.00438	ANKRD1,CCND1,COL1A1,DUSP1,FASN,HMOX1,JUN,JUNB,JUND,NPPA,NRP1,PPARGC1B,SOCS3,TGFB1,TIMP1
MAPK1	kinase	Activated	2.461	0.000555	ATF3,BICRAL,CCND1,CDKN1A,CHST2,CRYBG1,DUSP1,E2F1,HMOX1,IFI16,JUN,JUNB,JUND,LGALS3,MAPK3,MAST3,MITF,NPPA,NRP1,Serpina3g (includes others),SETD2,SIRT1,SLC4A7,STAT2,TNFRSF1B,TNFSF10
PRKCB	kinase	Activated	2.433	0.00519	CCND1,CDKN1A,FASN,JUN,NPPA,TCIRG1,TGFB1
EGFR	kinase	Activated	2.432	0.000168	AMD1,ANXA1,BCL2L11,BTG1,CCND1,CDKN1A,CHKA,COL1A1,COL3A1,CXCL12,DDIT3,DUSP1,E2F1,EFNB2,ERBB3,FASN,GAS5,HP,JUN,JUNB,JUND,NPPA,PABPC1,PCNA,SDF2L1,SERPINA3,SLC2A1,SLC4A7,SOCS3,TCOF1
EIF2AK4	kinase	Activated	2.401	0.000611	ASNS,ATF3,ATF4,DDIT3,PHGDH,PSAT1
MAP3K1	kinase	Activated	2.389	0.000161	ATF3,CCND1,COL3A1,DUSP1,HMOX1,JUN,NPPA,TGFB1,TIMP1
CAMK4	kinase	Activated	2.236	0.0072	ATF3,FBXW7,JUN,JUNB,NPPA
MAP2K4	kinase	Activated	2.222	0.00136	ATF3,CCND1,CD44,CDKN1A,JUN,NPPA,TGFB1,TUBB2A
EIF2AK3	kinase	Activated	2.202	9.05e-07	ARNTL,ASNS,ATF3,ATF4,ATF5,CBX4,CCND1,CYB5R1,DDIT3,DNAJB9,ERO1B,JUN,KLF4,LMO4,NFKB2,RPS6KA2
ERN1	kinase	Activated	2.103	0.00223	ATF3,ATF4,DDIT3,DNAJB9,EDEM1,ERO1B,FASN,FITM2,ITGB6,JUN,MORF4L2,SDF2L1
TRIB3	kinase	Inhibited	-2.407	0.000326	ASNS,CEBPA,DDIT3,GDF15,MTHFD2,PSAT1

### Sheet: PreDCM PLN-JQ1 vs. PLN-vehic
GROWTH FACTORS AND CYTOKINES
Upstream Regulator	Molecule Type	Predicted Activation State	Activation z-score	P-value	Target molecules in dataset
CHEK1	kinase	Inhibited	-2	0.00207	BCL2L11,CDKN1A,E2F3,H2AFX
PRKCA	kinase	Inhibited	-2.054	0.000124	ACTA1,ARHGDIB,CCL2,CCND1,CDKN1A,GDF15,MYC,NFKB1,NOS2,NQO1,PEG10,PLD1
IKBKB	kinase	Inhibited	-2.115	0.00052	AMPD3,BIRC3,CASP8,CCL2,CCND1,CDKN1A,CYP1B1,FOXO1,GADD45A,GBP2,H2AFX,IFI16,Mt1,MYC,NFKB1,NOS2,PLAU,PTK2B,TGFBR2
PIK3R1	kinase	Inhibited	-2.137	0.000368	CCND1,DDIT3,FOXO1,MITF,MYC,NOS2,PIK3CD,PLAU,VEGFC
SPHK1	kinase	Inhibited	-2.2	0.00126	BCL2L11,BIRC3,CCND1,CDKN1A,DDIT3,IL33
TNK1	kinase	Inhibited	-2.236	0.000136	IFI16,IFIT2,NOS2,OAS2,TNFSF10
ERBB2	kinase	Inhibited	-2.251	3.27e-05	ABL1,ACTA1,ADAM19,AIM1,ARHGEF5,ATP1B3,BIRC3,CCND1,CD82,CDKN1A,CENPA,CHST2,CYB561,DDIT3,DUSP18,ELK3,ELL2,ERBB3,FOXO1,G3BP1,GBP6,LAMC2,MFNG,MGAT5,MITF,MKNK2,MYC,NDST1,NFKB1,NOS2,PIK3CD,PLAU,PTPRB,RARB,SHROOM3,SRC,TAP2,VEGFC,WNT5B,ZNF703
IKBKE	kinase	Inhibited	-2.408	0.00415	BIRC3,CCND1,IFI16,IFIT2,MYC,NOS2
CHUK	kinase	Inhibited	-2.569	0.0057	AMPD3,CCL2,CCND1,CDKN1A,GBP2,GBP4,IFI16,IFIT2,Mt1,MXD1,MYC,PLAU,SRC,VEGFC
TRANSCRIPTION FACTORS AND REGULATORS
Upstream Regulator	Molecule Type	Predicted Activation State	Activation z-score	P-value	Target molecules in dataset
TRIM24	transcription regulator	Activated	2.84	3.47e-07	AGRN,BLNK,GBP2,GBP4,IFIT2,Igtp,Iigp1,IRGM,Irgm1,PARP12,PSMB8,SAMD9L,TLR2,TRIM26,UBA7
GFI1	transcription regulator	Activated	2.714	8.41e-06	ATF1,BAK1,CASP8,CDKN1A,ENTPD1,IL1R1,JAK3,LPAR1,MAPK3,MYC,NFKB1,NT5E,TNFRSF1A
TSC22D3	transcription regulator	Activated	2.182	0.00796	BCL2L11,CCL2,CCND1,NFKB1,TLR2
NUPR1	transcription regulator	Activated	2	4.74e-06	ABHD15,AGRN,ATP8B1,BCL9,C3orf58,CITED2,DAGLA,DDIT3,ELL2,FLVCR1,GADD45A,GBP2,GCNT2,GDF15,GMEB1,HFE,IFIT2,KAT5,MAN2B2,MKL2,MXD1,MYC,NR1D2,PEX12,PFKFB4,POLQ,PPFIBP2,RYBP,SESN2,SHROOM3,TNS3,TOB1,TRIM16,TSC22D2,UBIAD1,ZSWIM6
IRF5	transcription regulator	Inhibited	-2.414	0.00582	BAK1,CDKN1A,IFIT2,OAS2,Oasl2,PARP12,TNFSF10
ETS1	transcription regulator	Inhibited	-2.466	4.56e-05	ARHGDIB,CCL2,CCND1,CDKN1A,CITED2,ITGB6,LAIR1,MET,MGAT5,MSR1,MYC,NCF1,NQO1,PEG10,PLAU,SP1,SRD5A1,TGFBR2,ZEB2
NFATC1	transcription regulator	Inhibited	-2.58	0.00388	CCND1,CX3CR1,CYP1B1,IL33,MYC,NQO1,PAG1,TNFSF10
RELA	transcription regulator	Inhibited	-2.605	0.000239	ARHGDIB,BCL2L11,BIRC3,CASP8,CCL2,CCND1,CDKN1A,CITED2,DDIT3,GDF15,IGF1,IL15RA,L3MBTL2,MYC,NFKB1,NOS2,OAS2,ORAI1,PDE4B,PLAU,PLD1,PTPN6,TAP2,Tlr13,TLR2,Tnfrsf22/Tnfrsf23
STAT1	transcription regulator	Inhibited	-2.678	6.89e-08	BCL2L11,CASP8,CCL2,CCND1,CD274,CDKN1A,FOXO1,GBP2,GBP6,GCK,HLA-DRB5,IFI16,IFIT2,IGF1,Igtp,IL15RA,IL1R1,Irgm1,KCTD12,MYC,NEURL3,NOS2,OAS2,PHACTR1,PSMB8,RARB,TAPBPL,TLR4,TNFSF10
MTPN	transcription regulator	Inhibited	-2.747	4.97e-05	Casp12,CASP8,CCND1,IGF1,Mt1,MYC,NFKB1,SLMAP,TGFB3,TNFRSF1A,TNFSF10
SPIB	transcription regulator	Inhibited	-2.804	0.00485	BLNK,CCR2,CD200,CLEC10A,KDM6B,LILRB3,NFKB1,P2RY6
JUN	transcription regulator	Inhibited	-3.05	3.64e-05	ACAT2,BAK1,BCL2L11,BCL9,BIRC3,CCL2,CCND1,CD274,CDKN1A,CXCL16,CYP1B1,GCLC,HLA-G,IFI16,ITGAM,LPAR1,MAPK3,MET,MSR1,MYC,NCF2,NOS2,NQO1,NR0B2,PLAU,PTPN6,PTPRN,SRSF2,STAT6,SYK
IRF3	transcription regulator	Inhibited	-3.061	0.00268	BIRC3,CCL2,IFI16,IFIT2,Igtp,IRGM,Irgm1,NOS2,OAS2,Oasl2,PARP12,SAMD9L,TLR4
IRF7	transcription regulator	Inhibited	-3.885	9.36e-07	GBP4,IFI16,IFIT2,Igtp,IL15RA,IL33,IRGM,Irgm1,ITGAM,OAS2,Oasl2,PARP12,PELI1,PSMB8,SAMD9L,TAP2,TLR4,TNFSF10,UBA7
SMARCA4	transcription regulator	Inhibited	-4.024	7.96e-06	ACSL5,ACTA1,AIM1,ANO1,ARHGAP30,ARHGDIB,BAK1,C15orf52,CCL2,CCND1,CCR2,CD74,CDKN1A,ECM2,EDNRA,EPHA4,FMO2,GADD45A,GCLC,HCLS1,HFE,IFI16,IGF1,IL15RA,KDM6B,Mt1,MXD1,MYC,NOSTRIN,PDE4B,SERTAD1,SLC11A1,SYK,TAPBPL,TLR2,TMEM171,TNFRSF14,TNFSF10,TNFSF13
KINASES AND PHOSPHATASES
Upstream Regulator	Molecule Type	Predicted Activation State	Activation z-score	P-value	Target molecules in dataset
CHEK1	kinase	Inhibited	-2	0.00207	BCL2L11,CDKN1A,E2F3,H2AFX
PRKCA	kinase	Inhibited	-2.054	0.000124	ACTA1,ARHGDIB,CCL2,CCND1,CDKN1A,GDF15,MYC,NFKB1,NOS2,NQO1,PEG10,PLD1
IKBKB	kinase	Inhibited	-2.115	0.00052	AMPD3,BIRC3,CASP8,CCL2,CCND1,CDKN1A,CYP1B1,FOXO1,GADD45A,GBP2,H2AFX,IFI16,Mt1,MYC,NFKB1,NOS2,PLAU,PTK2B,TGFBR2
PIK3R1	kinase	Inhibited	-2.137	0.000368	CCND1,DDIT3,FOXO1,MITF,MYC,NOS2,PIK3CD,PLAU,VEGFC
SPHK1	kinase	Inhibited	-2.2	0.00126	BCL2L11,BIRC3,CCND1,CDKN1A,DDIT3,IL33
TNK1	kinase	Inhibited	-2.236	0.000136	IFI16,IFIT2,NOS2,OAS2,TNFSF10
ERBB2	kinase	Inhibited	-2.251	3.27e-05	ABL1,ACTA1,ADAM19,AIM1,ARHGEF5,ATP1B3,BIRC3,CCND1,CD82,CDKN1A,CENPA,CHST2,CYB561,DDIT3,DUSP18,ELK3,ELL2,ERBB3,FOXO1,G3BP1,GBP6,LAMC2,MFNG,MGAT5,MITF,MKNK2,MYC,NDST1,NFKB1,NOS2,PIK3CD,PLAU,PTPRB,RARB,SHROOM3,SRC,TAP2,VEGFC,WNT5B,ZNF703
IKBKE	kinase	Inhibited	-2.408	0.00415	BIRC3,CCND1,IFI16,IFIT2,MYC,NOS2
CHUK	kinase	Inhibited	-2.569	0.0057	AMPD3,CCL2,CCND1,CDKN1A,GBP2,GBP4,IFI16,IFIT2,Mt1,MXD1,MYC,PLAU,SRC,VEGFC
