## Supplementary Table 2 for "BET Bromodomain Proteins Regulate Transcriptional Reprogramming in Genetic Dilated Cardiomyopathy"

### Sheet: PreDCM WT-JQ1 vs. WT-vehic
Ingenuity Canonical Pathways	P-value	FDR	Differentially Expressed Pathway Genes (%)	Z-score	Molecules
No pathways enriched with FDR <0.01

### Sheet: PreDCM PLN-vehic vs. WT-vehic
Ingenuity Canonical Pathways	P-value	FDR	Differentially Expressed Pathway Genes (%)	Z-score	Molecules
Dendritic Cell Maturation	3.98107e-16	1.25893e-13	13.2	4.796	TNFRSF1A,HLA-DQA1,PIK3R5,COL1A1,FCER1G,NFKBIE,TREM2,TLR4,PIK3CD,RELB,HLA-DMA,TYROBP,HLA-DRB5,TLR2,HLA-DQB1,TNFRSF1B,COL3A1,COL1A2,FCGR2A,PLCG2,NFKB2,HLA-A,FCGR2B,ATF4,ICAM1
Complement System	2.51189e-13	5.01187e-11	32.4	2.121	ITGAM,C1QC,C4A/C4B,C3,C5AR1,C1QB,C7,ITGB2,C1R,SERPING1,C3AR1,C1QA
phagosome formation	7.94328e-13	6.30957e-11	14.8	Uncertain	TLR7,PIK3R5,RHOC,MSR1,FCER1G,Fcrls,FCGR2A,PLCG2,TLR4,TLR8,PRKCD,MRC1,FCGR2B,PIK3CD,Tlr13,PRKCB,TLR2,CLEC7A
Role of Pattern Recognition Receptors in Recognition of Bacteria and Viruses	5.01187e-13	6.30957e-11	13.9	3.742	TLR7,C3,C1QB,OAS2,PIK3R5,TGFB2,C3AR1,C1QA,PLCG2,NFKB2,TLR4,TLR8,C1QC,PRKCD,PIK3CD,C5AR1,PRKCB,TLR2,CLEC7A
Production of Nitric Oxide and Reactive Oxygen Species in Macrophages	3.98107e-12	2.88403e-10	10.9	4.025	TNFRSF1A,TNFRSF1B,APOD,NCF1,PIK3R5,RHOC,NFKBIE,PLCG2,NCF2,NFKB2,TLR4,LYZ,PRKCD,PIK3CD,PPP1R14B,PRKCB,APOE,PTPN6,SIRPA,CYBB,TLR2
Altered T Cell and B Cell Signaling in Rheumatoid Arthritis	1e-11	6.30957e-10	16.7	Uncertain	TLR7,HLA-DQA1,HLA-DQB1,FCER1G,NFKB2,TLR4,TLR8,HLA-A,RELB,HLA-DMA,HLA-DRB5,CSF1,Tlr13,SPP1,TLR2
Hepatic Fibrosis / Hepatic Stellate Cell Activation	7.24436e-10	3.63078e-08	9.84	Uncertain	COL6A3,TNFRSF1A,CD14,TNFRSF1B,COL3A1,TGFB2,CTGF,COL1A2,COL1A1,LBP,IGF1,IL10RA,NFKB2,TLR4,BCL2,CSF1,TIMP1,ICAM1
LXR/RXR Activation	7.76247e-10	3.63078e-08	12.4	-0.535	TF,C3,TNFRSF1A,CD14,TNFRSF1B,APOD,ABCG1,MSR1,LBP,NFKB2,TLR4,LYZ,C4A/C4B,APOE,UGT1A3
Leukocyte Extravasation Signaling	1e-09	4.16869e-08	9.05	3.5	ITGAM,NCF1,PIK3R5,ITGB2,RAC2,CD44,VAV1,PLCG2,NCF2,PRKCD,PIK3CD,PTK2B,SELPLG,ARHGAP4,PRKCB,TIMP1,ICAM1,CYBB,MMP14
NF-κB Signaling	4.0738e-09	1.51356e-07	9.44	3.153	TLR7,TNFRSF1A,TNFRSF1B,PIK3R5,FCER1G,NFKBIE,BMP2,PLCG2,NFKB2,TLR4,TLR8,PIK3CD,RELB,PRKCB,TNIP1,TNFRSF11A,TLR2
Role of Macrophages, Fibroblasts and Endothelial Cells in Rheumatoid Arthritis	2.23872e-08	7.58578e-07	6.8	Uncertain	TLR7,SOCS3,TNFRSF1A,TNFRSF1B,PIK3R5,SFRP1,NFKBIE,PLCG2,TLR4,TLR8,IL17RA,MYC,PRKCD,ATF4,PIK3CD,C5AR1,CSF1,Tlr13,PRKCB,ICAM1,TLR2
Role of Osteoblasts, Osteoclasts and Chondrocytes in Rheumatoid Arthritis	3.16228e-08	9.77237e-07	7.76	Uncertain	CTSK,TNFRSF1A,TNFRSF1B,PIK3R5,SFRP1,COL1A1,NFKBIE,BMP2,IGF1,CSF1R,BIRC3,PIK3CD,PTK2B,BCL2,CSF1,TNFRSF11A,SPP1,MMP14
B Cell Receptor Signaling	4.0738e-08	1.1749e-06	8.65	3.051	PIK3R5,NFKBIE,RAC2,VAV1,FCGR2A,PLCG2,NFKB2,FCGR2B,ATF4,PIK3CD,PIK3AP1,PTK2B,PRKCB,PTPN6,PTPRC,POU2F2
Acute Phase Response Signaling	7.76247e-08	2.04174e-06	8.88	1.897	TF,C3,SOCS3,TNFRSF1A,CP,TNFRSF1B,SERPINA3,LBP,NFKBIE,C1R,HMOX1,NFKB2,C4A/C4B,PIK3CD,SERPING1
IL-8 Signaling	9.77237e-08	2.39883e-06	8.12	4	ITGAM,PIK3R5,RHOC,PLD4,ITGB2,RAC2,ARRB2,HMOX1,NCF2,PRKCD,PIK3CD,PTK2B,BCL2,PRKCB,ICAM1,CYBB
Atherosclerosis Signaling	1.07152e-07	2.51189e-06	10.2	Uncertain	CCR2,APOD,COL3A1,COL1A2,MSR1,COL1A1,ITGB2,NFKB2,LYZ,SELPLG,CSF1,APOE,ICAM1
PI3K Signaling in B Lymphocytes	1.1749e-07	2.5704e-06	10.2	Uncertain	C3,NFKBIE,VAV1,PLCG2,NFKB2,TLR4,FCGR2B,ATF4,PIK3CD,PIK3AP1,PRKCB,PTPRC,ATF5
PKCθ Signaling in T Lymphocytes	1.69824e-07	3.16228e-06	9.85	3.606	HLA-DQA1,HLA-DQB1,PIK3R5,FCER1G,NFKBIE,RAC2,VAV1,PLCG2,NFKB2,HLA-A,PIK3CD,HLA-DMA,HLA-DRB5
CD28 Signaling in T Helper Cells	1.54882e-07	3.16228e-06	9.92	1.633	HLA-DQA1,HLA-DQB1,PIK3R5,FCER1G,NFKBIE,VAV1,NFKB2,HLA-A,PIK3CD,HLA-DMA,HLA-DRB5,PTPN6,PTPRC
Type I Diabetes Mellitus Signaling	1.65959e-07	3.16228e-06	10.9	1.134	NFKB2,HLA-A,SOCS3,HLA-DMA,TNFRSF1A,HLA-DQA1,HLA-DQB1,TNFRSF1B,HLA-DRB5,BCL2,FCER1G,NFKBIE
Fcγ Receptor-mediated Phagocytosis in Macrophages and Monocytes	2.39883e-07	4.16869e-06	11.8	3.317	MYO5A,PRKCD,HCK,PTK2B,NCF1,PRKCB,PLD4,RAC2,HMOX1,VAV1,FCGR2A
TREM1 Signaling	2.69153e-07	4.57088e-06	13.3	3.162	TLR4,NFKB2,TLR8,TLR7,FCGR2B,TYROBP,Tlr13,ICAM1,TLR2,PLCG2
MSP-RON Signaling Pathway	3.31131e-07	5.37032e-06	15.3	Uncertain	TLR4,ITGAM,CCR2,PIK3CD,CSF2RB,CSF1,PIK3R5,ITGB2,TLR2
Natural Killer Cell Signaling	5.12861e-07	7.58578e-06	9.84	Uncertain	PRKCD,LAIR1,PIK3CD,TYROBP,PIK3R5,PRKCB,PTPN6,FCER1G,RAC2,VAV1,FCGR2A,PLCG2
iCOS-iCOSL Signaling in T Helper Cells	5.12861e-07	7.58578e-06	9.84	3.162	NFKB2,HLA-A,PIK3CD,HLA-DMA,HLA-DQA1,HLA-DQB1,HLA-DRB5,PIK3R5,PTPRC,FCER1G,NFKBIE,VAV1
Macropinocytosis Signaling	5.62341e-07	7.94328e-06	12.3	2.646	PRKCD,MRC1,PIK3CD,CD14,CSF1,PIK3R5,PRKCB,ITGB2,CSF1R,PLCG2
Xenobiotic Metabolism Signaling	7.24436e-07	9.77237e-06	6.29	Uncertain	UGT1A4,UGT1A7 (includes others),Ugt1a7c,PIK3R5,ALDH18A1,CAMK1D,MAF,UGT1A1,HMOX1,NFKB2,PRKCD,ALDH1A2,PIK3CD,PRKCB,UGT1A3,CYP1B1,ABCC3,UGT1A6
IL-10 Signaling	1.14815e-06	1.51356e-05	13.2	Uncertain	NFKB2,FCGR2B,SOCS3,CD14,LBP,NFKBIE,HMOX1,FCGR2A,IL10RA
Role of NFAT in Regulation of the Immune Response	1.44544e-06	1.86209e-05	7.57	3.051	HLA-DQA1,HLA-DQB1,RCAN1,PIK3R5,FCER1G,NFKBIE,FCGR2A,PLCG2,NFKB2,HLA-A,FCGR2B,PIK3CD,HLA-DMA,HLA-DRB5
T Helper Cell Differentiation	2.13796e-06	2.63027e-05	12.3	Uncertain	HLA-A,HLA-DMA,TNFRSF1A,HLA-DQA1,HLA-DQB1,TNFRSF1B,HLA-DRB5,FCER1G,IL10RA
IL-12 Signaling and Production in Macrophages	3.54813e-06	4.16869e-05	8.22	Uncertain	TLR4,NFKB2,LYZ,PRKCD,PIK3CD,APOD,TGFB2,PIK3R5,PRKCB,APOE,MAF,TLR2
Erythropoietin Signaling	4.16869e-06	4.7863e-05	11.4	Uncertain	NFKB2,PRKCD,PIK3CD,SOCS3,PIK3R5,PRKCB,PTPN6,NFKBIE,PLCG2
Granulocyte Adhesion and Diapedesis	4.7863e-06	5.37032e-05	7.34	Uncertain	ITGAM,Ccl8,Ccl7,Ccl6,TNFRSF1A,TNFRSF1B,ITGB2,C5AR1,Ccl9,SELPLG,CXCL16,ICAM1,MMP14
P2Y Purigenic Receptor Signaling Pathway	7.76247e-06	8.51138e-05	8.33	2.714	NFKB2,MYC,PRKCD,ATF4,PIK3CD,ADCY7,PIK3R5,PRKCB,P2RY1,P2RY6,PLCG2
Hepatic Cholestasis	8.51138e-06	8.70964e-05	7.55	Uncertain	TLR4,NFKB2,PRKCD,TNFRSF1A,CD14,TNFRSF1B,ADCY7,TGFB2,PRKCB,LBP,NFKBIE,ABCC3
LPS-stimulated MAPK Signaling	8.31764e-06	8.70964e-05	10.5	2.828	TLR4,NFKB2,PRKCD,PIK3CD,CD14,PIK3R5,PRKCB,LBP,NFKBIE
Calcium-induced T Lymphocyte Apoptosis	8.91251e-06	8.91251e-05	12.1	2.646	PRKCD,HLA-A,HLA-DMA,HLA-DQA1,HLA-DQB1,HLA-DRB5,PRKCB,FCER1G
Communication between Innate and Adaptive Immune Cells	1.12202e-05	0.000102329	10.1	Uncertain	TLR4,TLR8,HLA-A,TLR7,HLA-DRB5,Ccl9,Tlr13,FCER1G,TLR2
Crosstalk between Dendritic Cells and Natural Killer Cells	1.12202e-05	0.000102329	10.1	Uncertain	TLR4,NFKB2,HLA-A,TLR7,TNFRSF1B,CSF2RB,TYROBP,HLA-DRB5,TREM2
OX40 Signaling Pathway	1.12202e-05	0.000102329	10.1	1	NFKB2,HLA-A,HLA-DMA,HLA-DQA1,HLA-DQB1,HLA-DRB5,BCL2,FCER1G,NFKBIE
Superpathway of Inositol Phosphate Compounds	1.47911e-05	0.000134896	6.19	Uncertain	SOCS3,PIK3R5,PLD4,VAV1,IP6K3,PTPRJ,PIP4K2A,PLCG2,PIK3CD,PPP1R14B,PTPRF,PTPN6,PTPRC,SIRPA
B Cell Development	1.58489e-05	0.000141254	17.1	Uncertain	HLA-A,HLA-DMA,HLA-DQA1,HLA-DQB1,HLA-DRB5,PTPRC
Tec Kinase Signaling	1.65959e-05	0.000144544	7.06	3.464	TLR4,NFKB2,PRKCD,HCK,PIK3CD,PTK2B,PIK3R5,PRKCB,RHOC,FCER1G,VAV1,PLCG2
phagosome maturation	1.77828e-05	0.000151356	7.64	Uncertain	CTSS,HLA-A,CTSK,HLA-DRB5,TUBA1B,CTSC,TCIRG1,TUBA1C,CYBB,CTSZ,NCF2
Nicotine Degradation III	2.0893e-05	0.00017378	13	Uncertain	UGT1A4,UGT1A7 (includes others),Ugt1a7c,UGT1A3,UGT1A1,CYP1B1,UGT1A6
IL-6 Signaling	3.31131e-05	0.000269153	7.87	2.121	NFKB2,PIK3CD,SOCS3,TNFRSF1A,CD14,TNFRSF1B,PIK3R5,COL1A1,LBP,NFKBIE
Thyroid Hormone Metabolism II (via Conjugation and/or Degradation)	3.54813e-05	0.000275423	15	Uncertain	UGT1A4,UGT1A7 (includes others),Ugt1a7c,UGT1A3,UGT1A1,UGT1A6
Nur77 Signaling in T Lymphocytes	3.80189e-05	0.000288403	11.9	Uncertain	HLA-A,HLA-DMA,HLA-DQA1,HLA-DQB1,HLA-DRB5,BCL2,FCER1G
Colorectal Cancer Metastasis Signaling	3.98107e-05	0.000301995	5.67	3.207	TLR7,TNFRSF1A,ADCY7,PIK3R5,TGFB2,RHOC,NFKB2,TLR4,TLR8,MYC,PIK3CD,Tlr13,TLR2,MMP14
Growth Hormone Signaling	4.0738e-05	0.000301995	9.88	1.134	PRKCD,PIK3CD,SOCS3,PIK3R5,PRKCB,PTPN6,IGF1,PLCG2
Gαq Signaling	4.7863e-05	0.000346737	6.88	3.162	NFKB2,PRKCD,PIK3CD,PTK2B,PIK3R5,PRKCB,RHOC,PLD4,NFKBIE,HMOX1,PLCG2
Melatonin Degradation I	5.24807e-05	0.000371535	11.3	Uncertain	UGT1A4,UGT1A7 (includes others),Ugt1a7c,UGT1A3,UGT1A1,CYP1B1,UGT1A6
Nicotine Degradation II	5.7544e-05	0.00040738	11.1	Uncertain	UGT1A4,UGT1A7 (includes others),Ugt1a7c,UGT1A3,UGT1A1,CYP1B1,UGT1A6
IL-4 Signaling	7.94328e-05	0.000549541	8.99	Uncertain	HLA-A,PIK3CD,HLA-DMA,HLA-DQA1,HLA-DQB1,HLA-DRB5,PIK3R5,PTPN6
Superpathway of Melatonin Degradation	8.70964e-05	0.00057544	10.4	Uncertain	UGT1A4,UGT1A7 (includes others),Ugt1a7c,UGT1A3,UGT1A1,CYP1B1,UGT1A6
Autoimmune Thyroid Disease Signaling	8.91251e-05	0.000588844	12.8	Uncertain	HLA-A,HLA-DMA,HLA-DQA1,HLA-DQB1,HLA-DRB5,FCER1G
Chondroitin Sulfate Degradation (Metazoa)	9.33254e-05	0.000616595	25	Uncertain	GM2A,HEXA,CD44,ARSB
Graft-versus-Host Disease Signaling	0.000102329	0.000645654	12.5	Uncertain	HLA-A,HLA-DMA,HLA-DQA1,HLA-DQB1,HLA-DRB5,FCER1G
Renin-Angiotensin Signaling	0.000120226	0.00074131	7.5	Uncertain	NFKB2,PRKCD,PIK3CD,PTK2B,ADCY7,PIK3R5,PRKCB,PTPN6,PLCG2
D-myo-inositol-5-phosphate Metabolism	0.000128825	0.000776247	6.71	Uncertain	SOCS3,PPP1R14B,PTPRF,PTPRC,PLD4,PTPN6,SIRPA,PTPRJ,PIP4K2A,PLCG2
fMLP Signaling in Neutrophils	0.000125893	0.000776247	7.44	2.333	NFKB2,PRKCD,PIK3CD,NCF1,PIK3R5,PRKCB,NFKBIE,CYBB,NCF2
MIF-mediated Glucocorticoid Regulation	0.000154882	0.000912011	15.2	2.236	TLR4,NFKB2,CD74,CD14,NFKBIE
Serotonin Degradation	0.000162181	0.000933254	9.46	Uncertain	ALDH1A2,UGT1A4,UGT1A7 (includes others),Ugt1a7c,UGT1A3,UGT1A1,UGT1A6
Toll-like Receptor Signaling	0.000162181	0.000933254	9.46	2	TLR4,NFKB2,TLR8,TLR7,CD14,LBP,TLR2
3-phosphoinositide Biosynthesis	0.00018197	0.00102329	5.91	Uncertain	PIK3CD,SOCS3,PPP1R14B,PIK3R5,PTPRF,PTPRC,PTPN6,SIRPA,VAV1,PTPRJ,PIP4K2A
Type II Diabetes Mellitus Signaling	0.00018197	0.00102329	7.09	2.828	NFKB2,PRKCD,PIK3CD,SOCS3,TNFRSF1A,TNFRSF1B,PIK3R5,PRKCB,NFKBIE
Virus Entry via Endocytic Pathways	0.00020893	0.00114815	7.84	Uncertain	PRKCD,HLA-A,PIK3CD,PIK3R5,PRKCB,ITGB2,RAC2,PLCG2
Agranulocyte Adhesion and Diapedesis	0.00020893	0.00114815	5.82	Uncertain	Ccl8,Ccl7,Ccl6,C5AR1,TNFRSF1A,Ccl9,SELPLG,CXCL16,ITGB2,ICAM1,MMP14
RAR Activation	0.000218776	0.0011749	5.79	Uncertain	NFKB2,PRKCD,ALDH1A2,PIK3CD,RELB,ADCY7,CSF2RB,TGFB2,PRKCB,TNIP1,BMP2
VEGF Signaling	0.000223872	0.0011749	7.77	1.134	EIF1AX,PIK3CD,PTK2B,BCL2,PIK3R5,PRKCB,PTPN6,PLCG2
HMGB1 Signaling	0.000263027	0.00134896	6.77	2.828	TLR4,NFKB2,PIK3CD,TNFRSF1A,TNFRSF1B,TGFB2,PIK3R5,RHOC,ICAM1
Antigen Presentation Pathway	0.000269153	0.00138038	13.5	Uncertain	HLA-A,CD74,HLA-DMA,HLA-DQA1,HLA-DRB5
Prolactin Signaling	0.000331131	0.00169824	8.43	1.89	MYC,PRKCD,PIK3CD,SOCS3,PIK3R5,PRKCB,PLCG2
Induction of Apoptosis by HIV1	0.000354813	0.00177828	10	Uncertain	NFKB2,TNFRSF1A,TNFRSF1B,BCL2,NFKBIE,BIRC3
Phospholipase C Signaling	0.000398107	0.00194984	5.06	2.646	NFKB2,PRKCD,ATF4,FCGR2B,ADCY7,PRKCB,RHOC,PLD4,FCER1G,HMOX1,FCGR2A,PLCG2
NF-κB Activation by Viruses	0.000416869	0.00199526	8.14	Uncertain	NFKB2,PRKCD,PIK3CD,PIK3R5,PRKCB,ITGB2,NFKBIE
MIF Regulation of Innate Immunity	0.000436516	0.0020893	12.2	2.236	TLR4,NFKB2,CD74,CD14,NFKBIE
Apoptosis Signaling	0.000512861	0.00239883	7.87	-0.378	NFKB2,TNFRSF1A,TNFRSF1B,BCL2,NFKBIE,BIRC3,PLCG2
Rac Signaling	0.000524807	0.00251189	6.84	2.828	NFKB2,PIK3CD,PTK2B,PIK3R5,CYBB,CD44,PIP4K2A,NCF2
Thrombopoietin Signaling	0.000549541	0.00251189	9.23	2.449	MYC,PRKCD,PIK3CD,PIK3R5,PRKCB,PLCG2
Fc Epsilon RI Signaling	0.000588844	0.00269153	6.72	2.828	PRKCD,PIK3CD,PIK3R5,PRKCB,FCER1G,RAC2,VAV1,PLCG2
Acute Myeloid Leukemia Signaling	0.000588844	0.00269153	7.69	0.378	NFKB2,MYC,PIK3CD,CSF2RB,CSF2RA,PIK3R5,CSF1R
iNOS Signaling	0.000616595	0.00275423	11.4	Uncertain	TLR4,NFKB2,CD14,LBP,NFKBIE
Death Receptor Signaling	0.000616595	0.00275423	7.61	0.378	NFKB2,TNFRSF1A,TNFRSF1B,BCL2,PARP14,NFKBIE,BIRC3
Ceramide Signaling	0.000660693	0.00288403	7.53	0	NFKB2,PIK3CD,TNFRSF1A,TNFRSF1B,BCL2,PIK3R5,CNKSR1
Role of Tissue Factor in Cancer	0.000707946	0.00295121	6.56	Uncertain	HCK,PIK3CD,PTK2B,CSF1,PIK3R5,CTGF,ARRB2,P4HB
IL-9 Signaling	0.000676083	0.00295121	11.1	0.447	NFKB2,PIK3CD,SOCS3,PIK3R5,BCL3
Melanocyte Development and Pigmentation Signaling	0.000758578	0.00316228	7.37	1.89	ATF4,PIK3CD,ADCY7,BCL2,PIK3R5,PTPN6,PLCG2
Systemic Lupus Erythematosus Signaling	0.000912011	0.00380189	4.89	Uncertain	HLA-A,TLR7,PIK3CD,FCGR2B,C7,PIK3R5,PTPRC,PTPN6,FCER1G,FCGR2A,PLCG2
Role of NFAT in Cardiac Hypertrophy	0.000954993	0.00398107	5.21	2.53	PRKCD,PIK3CD,RCAN1,ADCY7,TGFB2,PIK3R5,PRKCB,CAMK1D,IGF1,PLCG2
14-3-3-mediated Signaling	0.00107152	0.00416869	6.15	Uncertain	PRKCD,PIK3CD,TNFRSF1A,TUBA1B,PIK3R5,PRKCB,TUBA1C,PLCG2
GM-CSF Signaling	0.00102329	0.00416869	8.22	2.236	HCK,PIK3CD,CSF2RB,CSF2RA,PIK3R5,PRKCB
Intrinsic Prothrombin Activation Pathway	0.00104713	0.00416869	13.8	2	COL3A1,COL1A2,COL1A1,F13A1
TNFR2 Signaling	0.00104713	0.00416869	13.8	1	NFKB2,TNFRSF1B,NFKBIE,BIRC3
RANK Signaling in Osteoclasts	0.00109648	0.0042658	6.93	2.449	NFKB2,PIK3CD,PTK2B,PIK3R5,NFKBIE,TNFRSF11A,BIRC3
ILK Signaling	0.00112202	0.00436516	5.1	3	NFKB2,MYC,ATF4,PIK3CD,TNFRSF1A,PPP1R14B,PIK3R5,RHOC,ITGB2,BMP2
Clathrin-mediated Endocytosis Signaling	0.0011749	0.00446684	5.08	Uncertain	LYZ,TF,PIK3CD,APOD,PIK3R5,APOE,ITGB2,DAB2,ARRB2,IGF1
Antioxidant Action of Vitamin C	0.00123027	0.00457088	6.8	-2.646	NFKB2,CSF2RB,CSF2RA,PLD4,NFKBIE,HMOX1,PLCG2
ERK/MAPK Signaling	0.00125893	0.00467735	5.03	2.53	MYC,PRKCD,ATF4,PIK3CD,PTK2B,PPP1R14B,PIK3R5,PRKCB,RAC2,PLCG2
Cdc42 Signaling	0.00134896	0.00501187	5.39	Uncertain	HLA-A,CLIP1,HLA-DMA,HLA-DQA1,HLA-DQB1,CDC42SE1,HLA-DRB5,FCER1G,VAV1
Protein Kinase A Signaling	0.00138038	0.00512861	3.85	0.277	ADCY7,TGFB2,NFKBIE,PTPRJ,PLCG2,NFKB2,PRKCD,ATF4,PTK2B,PPP1R14B,PRKCB,PTPRF,PTPN6,PTPRC,SIRPA
Proline Biosynthesis I	0.00144544	0.00524807	50	Uncertain	PYCR1,ALDH18A1
Unfolded protein response	0.00158489	0.00562341	9.26	Uncertain	EDEM1,ATF4,BCL2,CD82,P4HB
Glioma Signaling	0.00177828	0.00630957	6.36	2.646	PRKCD,PIK3CD,PIK3R5,PRKCB,CAMK1D,IGF1,PLCG2
IL-3 Signaling	0.00199526	0.00691831	7.23	Uncertain	PRKCD,PIK3CD,CSF2RB,PIK3R5,PRKCB,PTPN6
Axonal Guidance Signaling	0.0020893	0.00724436	3.57	Uncertain	ADAM8,PIK3R5,BMP2,TUBA1C,RAC2,ADAMTS2,IGF1,RTN4,PLCG2,SEMA4A,PRKCD,PIK3CD,PLXNB2,TUBA1B,PRKCB,EFNB3
Small Cell Lung Cancer Signaling	0.0020893	0.00724436	7.14	Uncertain	NFKB2,MYC,PIK3CD,BCL2,PIK3R5,NFKBIE
Allograft Rejection Signaling	0.0020893	0.00724436	7.14	Uncertain	HLA-A,HLA-DMA,HLA-DQA1,HLA-DQB1,HLA-DRB5,FCER1G
Dermatan Sulfate Degradation (Metazoa)	0.00223872	0.00758578	17.6	Uncertain	GM2A,HEXA,CD44
autophagy	0.00251189	0.00851138	8.33	Uncertain	CTSS,CTSK,BCL2,CTSC,CTSZ
Molecular Mechanisms of Cancer	0.0025704	0.00851138	3.74	Uncertain	ADCY7,TGFB2,PIK3R5,RHOC,NFKBIE,BMP2,RAC2,BIRC3,NFKB2,MYC,PRKCD,PIK3CD,BCL2,PRKCB
Pancreatic Adenocarcinoma Signaling	0.00263027	0.00870964	5.93	2.449	NFKB2,PIK3CD,BCL2,TGFB2,PIK3R5,PLD4,HMOX1
LPS/IL-1 Mediated Inhibition of RXR Function	0.00269153	0.00891251	4.52	1.134	TLR4,ALDH1A2,TNFRSF1A,CD14,TNFRSF1B,ABCG1,ALDH18A1,APOE,LBP,ABCC3
Endothelin-1 Signaling	0.00288403	0.00933254	4.81	2.333	MYC,PRKCD,PIK3CD,ADCY7,PIK3R5,PRKCB,PLD4,HMOX1,PLCG2

### Sheet: PreDCM PLN-JQ1 vs. WT-vehic
Ingenuity Canonical Pathways	P-value	FDR	Differentially Expressed Pathway Genes (%)	Z-score	Molecules
No pathways enriched with FDR <0.01

### Sheet: PreDCM PLN-JQ1 vs. PLN-vehic
Ingenuity Canonical Pathways	P-value	FDR	Differentially Expressed Pathway Genes (%)	Z-score	Molecules
Pancreatic Adenocarcinoma Signaling	1.02329e-05	0.00338844	12.7	-2.53	FGFR1,TGFB3,NFKB1,JAK3,PIK3C2B,PLD4,PLD1,E2F3,ABL1,TGFBR2,PIK3CD,CCND1,CDKN1A,VEGFC,MAPK3
Role of JAK1 and JAK3 in γc Cytokine Signaling	2.39883e-05	0.00338844	15.5	Uncertain	FGFR1,SYK,PIK3CD,PTK2B,STAT6,JAK3,PIK3C2B,BLNK,IL15RA,FES,MAPK3
MSP-RON Signaling Pathway	2.51189e-05	0.00338844	16.9	Uncertain	TLR4,ITGAM,FGFR1,CCR2,PIK3CD,NOS2,CCL2,PIK3C2B,ACTA1,TLR2
Chronic Myeloid Leukemia Signaling	4.7863e-05	0.0042658	12.5	Uncertain	FGFR1,TGFB3,NFKB1,PIK3C2B,E2F3,ABL1,MYC,TGFBR2,PIK3CD,CCND1,CDKN1A,HDAC9,MAPK3
Role of Macrophages, Fibroblasts and Endothelial Cells in Rheumatoid Arthritis	5.37032e-05	0.0042658	8.09	Uncertain	FGFR1,CREB1,NFATC2,TNFRSF1A,IL16,FZD5,TLR4,PIK3CD,IL1R1,VEGFC,TLR2,IL33,MAPK3,NFKB1,TLR7,SRC,WNT5B,PIK3C2B,MYC,NOS2,CCND1,CCL2,Tlr13,APC2,PRKCG
ErbB2-ErbB3 Signaling	0.0001	0.0060256	14.5	Uncertain	FGFR1,MYC,PIK3CD,CCND1,JAK3,PIK3C2B,ERBB3,SP1,FOXO1,MAPK3
Colorectal Cancer Metastasis Signaling	0.000104713	0.0060256	8.5	-2.837	FGFR1,TGFB3,NFKB1,SRC,GNB3,TLR7,TNFRSF1A,JAK3,WNT5B,PIK3C2B,FZD5,TLR4,MYC,TGFBR2,PIK3CD,NOS2,CCND1,Tlr13,VEGFC,TLR2,MAPK3
Molecular Mechanisms of Cancer	0.000186209	0.00758578	7.22	Uncertain	FGFR1,BCL2L11,JAK3,E2F3,BIRC3,FZD5,HHAT,ARHGEF5,PIK3CD,CDKN1A,FOXO1,MAPK3,TGFB3,NFKB1,SRC,WNT5B,PIK3C2B,BAK1,ABL1,MYC,TGFBR2,PAK6,CCND1,RASGRF2,TAB1,CASP8,PRKCG
IL-4 Signaling	0.000199526	0.00758578	12.4	Uncertain	FGFR1,PIK3CD,NFATC2,HLA-DQA1,HLA-DQB1,HLA-DRB5,STAT6,JAK3,SYNJ2,PIK3C2B,PTPN6
Antigen Presentation Pathway	0.000204174	0.00758578	18.9	Uncertain	CD74,TAP2,HLA-DQA1,NLRC5,HLA-DRB5,HLA-G,PSMB8
Tec Kinase Signaling	0.000213796	0.00758578	9.41	-2.496	FGFR1,NFKB1,SRC,GNB3,TNFSF12,JAK3,PIK3C2B,BLK,TLR4,PIK3CD,PTK2B,PAK6,STAT6,TNFSF10,ACTA1,PRKCG
Role of Pattern Recognition Receptors in Recognition of Bacteria and Viruses	0.000223872	0.00758578	10.2	-1.265	FGFR1,TGFB3,NFKB1,TLR7,CREB1,OAS2,PIK3C2B,TLR4,SYK,PIK3CD,TLR2,CLEC7A,PRKCG,MAPK3
Estrogen-Dependent Breast Cancer Signaling	0.00025704	0.00794328	13	Uncertain	FGFR1,NFKB1,SRC,PIK3CD,CREB1,CCND1,PIK3C2B,SP1,IGF1,MAPK3
Prostate Cancer Signaling	0.000323594	0.00933254	11.7	Uncertain	ABL1,SRD5A1,FGFR1,NFKB1,PIK3CD,CREB1,CCND1,CDKN1A,PIK3C2B,FOXO1,MAPK3
